# Alveolar Cytochrome P450 Mediates Butylated Hydroxytoluene-Induced Electrophilic Injury and Apoptosis

**DOI:** 10.64898/2026.09.08.750144

**Authors:** Michael T. Forrester, Katherine M. Harbaugh, Naoya Miyashita, Kyoshiro Tsuge, Rhianna Lee-Ferris, Jeremy M. Morowitz, Aleksandra Tata, Robert M. Tighe, Matthew W. Foster, Christine E. Eyler, Purushothama Rao Tata

## Abstract

Butylated hydroxytoluene (BHT) is a synthetic phenolic antioxidant utilized as a preservative in many products from foods to cosmetics. Population-based studies have detected BHT in the vast majority (>90%) of human specimens (serum, urine, fingernails) as well as home dust samples. Thus, BHT constitutes a ubiquitous environmental contaminant without obvious adverse health effects to humans. In contrast, exposure of mice to a single intraperitoneal dose of BHT triggers distal epithelial damage including loss of gas-exchanging alveolar type 1 epithelial cells, thus providing an invaluable tool to study alveolar repair and transient fibrosis. Presently, the molecular basis of BHT lung toxicity remains unknown. To address this, mouse lung single cell transcriptomic data were used to identify cytochrome P450 2B10 (CYP2B10) in AT1 cells as a BHT-activating enzyme. In cell culture systems, expression of CYP2B10 leads to marked BHT sensitization consistent with bioactivation of BHT into a toxic quinone methide. Targeted and proteome-wide experiments identify BHT-induced protein alkylation, DNA damage response, stress kinase activation and intrinsic apoptosis in a CYP2B10-dependent manner. Structure-activity relationship studies reveal the necessity of *para*-methyl and *ortho*-*t*-butyl groups necessary for BHT bioactivation. Our findings elucidate the molecular basis by which BHT is converted from an innocuous antioxidant into a highly toxic quinone methide and identify the first mammalian enzyme known to catalyze BHT bioactivation. Further, CYP2B10-catalyzed BHT bioactivation may provide a strategy for future targeted cell ablation technologies or environmental remediation of BHT.
