## Supplementary Table S0 - README for "Alveolar Cytochrome P450 Mediates Butylated Hydroxytoluene-Induced Electrophilic Injury and Apoptosis"

### Sheet: Contents
Supplementary Table	File	Description
Table S1	Table_S1_open_search_differential_modifications.xlsx	Open-search (FragPipe + PTM-Shepherd) global modification landscape. Per-condition mean % PSMs per modification and Welch t-tests (log2FC, p, BH-adjusted p) for WT+BHT vs WT+Vehicle and WT+BHT vs C436A+BHT. The +234.162 BHTOH adduct ranks #1 by enrichment. Sorted by WT+BHT-vs-Vehicle log2FC.
Table S2	Table_S2_BHTOH_modified_cysteine_sites.xlsx	BHTOH (BHT-quinone-methide Michael adduct, +234.16199 Da) modified cysteine sites identified by FragPipe labile mass-offset DDA search (Cys-restricted). 151 sites on 130 mouse proteins; all exclusive to WT+BHT. Per-replicate site intensities (Intensity and MaxLFQ) for all 9 samples plus OxiMouse, human-ortholog, CysDB, and subcellular-compartment annotations.
Table S3	Table_S3_DIA_diagnostic_ion_AUC.xlsx	Extracted-ion AUC of the two diagnostic oxonium ions (m/z 217.16, 235.17) from the DIA runs, per replicate across all three conditions (sheet 1) and as condition means +/- SD (sheet 2).
Table S4	Table_S4_DIA_proteome_limma.xlsx	Global DIA proteome (Spectronaut directDIA, ~8.3k protein groups). limma differential expression (non-SVA; matches the manuscript figures) for three contrasts with logFC, p, and BH-adjusted p, plus per-replicate PG.Quantity for all 9 experimental samples and 4 SPQC. Second sheet: significant-protein counts at two thresholds.
Table S5	Table_S5_GSEA_BHT_vs_Vehicle.xlsx	Pre-ranked GSEA of the WT+BHT vs WT+Vehicle proteome ranking across 8 gene-set databases (Hallmark, Reactome, KEGG, GO-BP/CC/MF, C6, C2-CGP). Full results sheet plus top-15 per database and per-database significant-set counts.

### Sheet: Experimental_design
Condition	Cell line	CYP2B construct	Treatment	n	Raw file IDs
WT_Vehicle	NIH/3T3	wild-type mouse Cyp2b	vehicle	3	ID14096, ID14097, ID14098
WT_BHT	NIH/3T3	wild-type mouse Cyp2b	BHT	3	ID14099, ID14100, ID14101
C436A_BHT	NIH/3T3	C436A catalytic-Cys-to-Ala mutant	BHT	3	ID14102, ID14103, ID14104
SPQC	-	pooled QC	-	3+1	IDSPQC_01, _02, _03, _c02

### Sheet: Methods_parameters
Parameter	Value
Experiment ID	11250
Instrument	Thermo Orbitrap Astral, 30 samples-per-day method
Acquisition modes	DDA (modification searches) + DIA (Spectronaut quantification)
Search database	2026-03-16-decoys-reviewed-contam-UP000000589.fas (mouse SwissProt + decoys + contaminants)
Modification of interest	BHTOH = BHT-quinone-methide Michael adduct on Cys
BHTOH monoisotopic mass shift	+234.16199 Da
Diagnostic oxonium ions (m/z)	217.16, 235.17, 219.175
DDA site search (S1)	FragPipe v24.0 labile mass-offset, restricted to Cys; strict trypsin, 1 missed cleavage; +/-20 ppm precursor & fragment; fixed C+57.0215; diagnostic ions 217.159 & 235.170 enforced (>=10% base peak)
Site list provenance	labile_w_LFQ_C_only_2/combined_site_C_234.1620.tsv; contaminant (contam_) entries removed; 6 bovine-albumin sites excluded
Open search (S3)	FragPipe open search + PTM-Shepherd global.modsummary; PSM counts normalized to % per run; mods with mean >=5 PSMs in >=1 group tested; two Welch t-tests per mod with BH-FDR
Diagnostic-ion AUC (S4)	Per-(RT, DIA window) extraction of 217.16/235.17/219.175 from DIA runs; DIA cycles reconstructed; per-sample AUC summed
DIA proteome (S2)	Spectronaut library-free directDIA; default cross-run normalization; PG.Quantity log2-transformed; limma moderated t-tests (eBayes) with BH-FDR
SVA note	The manuscript proteome figures and Table S2 use the non-SVA limma result. An SVA-corrected sensitivity analysis (retaining the WT_BHT_1 prep outlier via one surrogate variable) gave concordant top hits (>80% top-50 overlap) and is available on request.
Contrasts (S2)	WT_BHT vs WT_Vehicle (BHT effect); C436A_BHT vs WT_BHT (catalysis-dependent component); C436A_BHT vs WT_Vehicle (residual effect without catalysis)
GSEA (S5)	clusterProfiler GSEA on the WT_BHT vs WT_Vehicle ranking; org.Mm.eg.db; databases: Hallmark, Reactome, KEGG, GO-BP/CC/MF, C6, C2-CGP

### Sheet: Column_definitions
Table	Column	Definition
S1	site_id	UniProt accession (mouse) + modified cysteine residue number
S1	gene	Mouse gene symbol
S1	uniprot_mouse	Mouse UniProt accession
S1	cys_residue	Modified cysteine position in the protein
S1	modified_peptide	Localized peptide sequence (lowercase c = BHTOH-modified Cys)
S1	best_localization_probability	FragPipe best site-localization probability across runs
S1	intensity_<sample>	FragPipe per-replicate site intensity (label-free) for each of the 9 samples
S1	MaxLFQ_<sample>	FragPipe per-replicate MaxLFQ site intensity for each of the 9 samples
S1	wt_bht_replicates_detected	Number of WT+BHT replicates in which the site was detected (out of 3)
S1	subcellular_compartment	Primary subcellular compartment of the protein
S1	oximouse_detected	Whether the cysteine was catalogued in the OxiMouse atlas
S1	oximouse_n_tissues	Number of OxiMouse tissues in which the site was observed
S1	oximouse_peak_pct_oxidation	Peak % reversible oxidation reported in OxiMouse
S1	oximouse_band	OxiMouse oxidation-level band
S1	human_ortholog_uniprot	Human ortholog UniProt accession
S1	human_ortholog_residue	Aligned cysteine position in the human ortholog
S1	cys_conserved_in_human	Whether the modified cysteine is conserved in human
S1	ortholog_pct_identity	% sequence identity between mouse and human ortholog
S1	cysdb_catalogued / ligandable / hyperreactive	CysDB annotation flags for the human-ortholog cysteine
S1	cysdb_class	CysDB functional classification
S2	PG.Genes / PG.UniProtIds / PG.ProteinNames / PG.ProteinDescriptions / PG.ProteinGroups	Spectronaut protein-group identifiers
S2	logFC_<contrast>	limma log2 fold change for the contrast
S2	pval_<contrast>	limma moderated-t p-value
S2	adj_pval_<contrast>	Benjamini-Hochberg adjusted p-value
S2	PG.Quantity_<sample>	Spectronaut per-replicate protein-group quantity (normalized, linear scale)
S3	Modification / Mass_Shift	Modification name and monoisotopic mass shift (Da)
S3	<cond>_mean_pct / _sd_pct	Mean / SD of % PSMs carrying the modification per condition
S3	<contrast>_log2FC / _p_value / _padj	Welch-test log2FC, raw p, and BH-adjusted p for the contrast
S4	sample_id / condition / replicate	Sample identifiers
S4	ion	Diagnostic oxonium ion m/z (217.16, 235.17, 219.175)
S4	AUC / mean_AUC / sd_AUC	Extracted-ion area under the curve (per replicate / condition mean / SD)
S5	Database / ID / Description	Gene-set database, set ID, and description
S5	setSize	Number of detected genes in the gene set
S5	NES	Normalized enrichment score (positive = up in WT+BHT vs Vehicle)
S5	pvalue / p.adjust / qvalue	GSEA p-value, BH-adjusted p, and q-value
S5	core_enrichment	Leading-edge genes driving the enrichment

### Sheet: Software_versions
software_versions.md (DIA analysis)
# Software environment
Captured from `tables/session_info.txt`, written automatically by `analysis.R`.
## R
R 4.6.0 (2026-04-24) — "Because it was There"
Platform: aarch64-apple-darwin25.4.0 (macOS / Apple Silicon)
## Attached R packages
Core analysis (CRAN + Bioconductor):
| Package | Version | Role |
|---|---|---|
| `limma` | 3.68.2 | Linear models, empirical-Bayes DE testing |
| `clusterProfiler` | 4.20.0 | Pre-ranked GSEA (`gseGO`, `GSEA`, `gseKEGG`) |
| `org.Mm.eg.db` | 3.23.0 | Mouse gene symbol → Entrez mapping |
| `enrichplot` | 1.32.0 | GSEA dotplots |
| `ReactomePA` | 1.56.0 | Reactome `gsePathway` |
| `msigdbr` | 26.1.0 | MSigDB gene-set retrieval (Hallmark, C2 CGP, C6) |
| `pheatmap` | 1.0.13 | Heat map |
| `ggplot2` | 4.0.3 | Plotting (volcanoes, dotplots, PCA) |
| `ggrepel` | 0.9.8 | Non-overlapping point labels |
| `dplyr` | 1.2.1 | Data wrangling |
| `readr` | 2.2.0 | TSV import |
| `tidyr` | 1.3.2 | Reshaping |
| `tibble` | 3.3.1 | Data frames |
| `stringr` | 1.6.0 | String cleanup |
| `purrr` | 1.2.2 | Functional helpers |
| `AnnotationDbi` | 1.74.0 | Bioconductor annotation backend |
A complete `sessionInfo()` listing every dependency loaded during the run is in `tables/session_info.txt`. Reproducible with:
```r
# Equivalent install script (CRAN + Bioconductor)
install.packages(c("dplyr","readr","tidyr","tibble","stringr","purrr",
"ggplot2","ggrepel","pheatmap","msigdbr","BiocManager"))
BiocManager::install(c("limma","clusterProfiler","org.Mm.eg.db",
"enrichplot","ReactomePA"), ask = FALSE)
```
## External data pulled at run time
- **KEGG annotation:** `gseKEGG()` calls `https://rest.kegg.jp/link/mmu/pathway` and `https://rest.kegg.jp/list/pathway/mmu` at run time. The KEGG pathway content is therefore the KEGG-database version on the run date recorded in `tables/session_info.txt`.
- **MSigDB:** `msigdbr` retrieves gene sets from the cached msigdbr package data (no network). Version of MSigDB embedded in `msigdbr 26.1.0`.
- **org.Mm.eg.db / reactome.db:** Bioconductor annotation packages, versions above.
## Reproducibility seed
The R RNG seed is fixed at the top of `analysis.R` (`set.seed(42)`); `gseGO()` / `GSEA()` / `gseKEGG()` are called with `seed = TRUE` where the function signature supports it. `gsePathway()` (ReactomePA) does not accept a `seed` argument; the global RNG state is inherited from the preceding `set.seed(42)`.
Permutation-based fgsea routines retain a small amount of run-to-run variation in marginal terms (terms at adj. P ≈ 0.05 may pass on one run and not another, by chance). Top-ranked terms (adj. P < 10⁻⁵) are stable across runs.
