## Supplementary Table S1 for "Alveolar Cytochrome P450 Mediates Butylated Hydroxytoluene-Induced Electrophilic Injury and Apoptosis"

### Sheet: S3_open_search_mods
Modification	Mass_Shift	WT_Vehicle_mean_pct	WT_BHT_mean_pct	C436A_BHT_mean_pct	WT_Vehicle_sd_pct	WT_BHT_sd_pct	C436A_BHT_sd_pct	WT_BHT_vs_WT_Vehicle_diff	WT_BHT_vs_C436A_BHT_diff	C436A_BHT_vs_WT_Vehicle_diff	WT_BHT_vs_WT_Vehicle_log2FC	WT_BHT_vs_C436A_BHT_log2FC	C436A_BHT_vs_WT_Vehicle_log2FC	WT_BHT_vs_WT_Vehicle_p_value	WT_BHT_vs_C436A_BHT_p_value	C436A_BHT_vs_WT_Vehicle_p_value	WT_BHT_vs_WT_Vehicle_padj	WT_BHT_vs_C436A_BHT_padj	C436A_BHT_vs_WT_Vehicle_padj	sig_both_padj	sig_both_raw	max_raw_p	max_padj
Michael addition of t-butyl hydroxylated BHT (BHTOH) to C, H or K	234.162	0.000469358	0.165285	0.0037821	0.000812952	0.0154309	0.00171159	0.164816	0.161503	0.00331274	7.87714	5.36483	2.51231	0.00284471	0.00274691	0.0600042	0.143184	0.207392	0.964267	FALSE	TRUE	0.00284471	0.207392
Unannotated mass-shift 46.8592	46.8592	0.0125921	0.0251418	0.0273674	0.007278	0.0119962	0.0111378	0.0125497	-0.00222561	0.0147753	0.984334	-0.121286	1.10562	0.211018	0.825453	0.138155	0.54934	0.944268	0.964267	FALSE	FALSE	0.825453	0.944268
Farnesylation	204.188	0.00605914	0.0115914	0.00798719	0.000799687	0.00348104	0.000683636	0.00553225	0.0036042	0.00192805	0.909963	0.524432	0.385531	0.103825	0.211463	0.0348683	0.492737	0.629664	0.964267	FALSE	FALSE	0.211463	0.629664
N-Homocysteine thiolactone	117.025	0.00513007	0.00925107	0.00422033	0.000829547	0.000127534	0.00136082	0.00412099	0.00503074	-0.000909744	0.82225	1.09033	-0.268084	0.0117615	0.0227265	0.389535	0.186378	0.245122	0.964267	FALSE	TRUE	0.0227265	0.245122
Acetylhypusine/Addition of I/Addition of L	113.084	0.0083981	0.014788	0.00985183	0.00245524	0.00209165	0.00270225	0.00638989	0.00493616	0.00145373	0.799244	0.574714	0.22453	0.0275652	0.0705391	0.528668	0.298403	0.390498	0.964267	FALSE	FALSE	0.0705391	0.390498
deamidation followed by esterification with ethanol	29.0153	0.0102508	0.0179102	0.0122268	0.00209783	0.00817845	0.00426292	0.0076594	0.00568333	0.00197607	0.791173	0.542081	0.249092	0.242425	0.363801	0.524732	0.590423	0.717984	0.964267	FALSE	FALSE	0.363801	0.717984
Unannotated mass-shift 144.0688	144.069	0.0065285	0.0114116	0.00752255	0.00083628	0.000874352	0.000768494	0.00488312	0.00388906	0.000994058	0.784098	0.586257	0.197841	0.00221957	0.00465993	0.204612	0.143184	0.211295	0.964267	FALSE	TRUE	0.00465993	0.211295
Deletion of I/Deletion of L	-113.084	0.0107373	0.0171273	0.0164481	0.00411494	0.0047145	0.00418794	0.00639001	0.000679198	0.00571081	0.662107	0.0575715	0.604535	0.152985	0.86121	0.167348	0.505454	0.961464	0.964267	FALSE	FALSE	0.86121	0.961464
Acetyl_13C(6) 15N(2) Silac label	50.0248	0.0232655	0.0359107	0.0279001	0.00979317	0.0178019	0.0155036	0.0126452	0.00801059	0.00463461	0.62114	0.361456	0.259684	0.357493	0.588841	0.688075	0.684054	0.84681	0.989585	FALSE	FALSE	0.588841	0.84681
Acetylation	42.0106	0.0200395	0.0308874	0.0326399	0.00207717	0.0176223	0.0175309	0.010848	-0.00175249	0.0126005	0.618299	-0.0790335	0.697332	0.398073	0.908698	0.338924	0.690908	0.966292	0.964267	FALSE	FALSE	0.908698	0.966292
Diphthamide	142.111	0.0158444	0.0241246	0.0165071	0.00208181	0.00474897	0.00520055	0.00828011	0.00761751	0.000662604	0.59928	0.54102	0.0582596	0.0772658	0.134882	0.852504	0.441705	0.485911	0.989585	FALSE	FALSE	0.134882	0.485911
Unannotated mass-shift 185.1170	185.117	0.059686	0.0892816	0.0679101	0.00565391	0.0370264	0.0188229	0.0295956	0.0213715	0.00822408	0.579095	0.393547	0.185549	0.299488	0.439106	0.53375	0.640149	0.768479	0.964267	FALSE	FALSE	0.439106	0.768479
Ubiquitination	383.228	0.00978896	0.0146976	0.0084955	6.15652e-05	0.000771545	0.00261668	0.00490865	0.00620212	-0.00129346	0.575029	0.774353	-0.199324	0.00782876	0.0451186	0.482124	0.186378	0.340645	0.964267	FALSE	TRUE	0.0451186	0.340645
Unannotated mass-shift 234.1112	234.111	0.00745574	0.010895	0.00657397	0.00077082	0.00156453	0.00155173	0.00343931	0.00432107	-0.00088176	0.533284	0.708976	-0.175692	0.04381	0.0273687	0.444372	0.348174	0.258292	0.964267	FALSE	TRUE	0.04381	0.348174
Carbamidomethylated DTT modification of cysteine	209.018	0.0097947	0.0140916	0.00941157	0.00145982	0.00140855	0.000890474	0.00429695	0.00468008	-0.000383134	0.514436	0.570629	-0.056193	0.0214604	0.012529	0.721607	0.294593	0.245122	0.989585	FALSE	TRUE	0.0214604	0.294593
nitrosylation	28.9902	0.0121183	0.0173776	0.0122014	0.00159937	0.00116856	0.00392159	0.00525937	0.00517624	8.31324e-05	0.511729	0.502053	0.00967646	0.0123429	0.140502	0.975276	0.186378	0.485911	0.989585	FALSE	FALSE	0.140502	0.485911
Deletion of A	-71.0371	0.0102601	0.0146976	0.00939633	0.00165909	0.000771545	0.00152442	0.00443747	0.00530129	-0.000863817	0.508758	0.632677	-0.123919	0.0276665	0.0130386	0.543222	0.298403	0.245122	0.964267	FALSE	TRUE	0.0276665	0.298403
cysteine oxidation to cysteic acid	47.9847	0.0237732	0.0335535	0.0244587	0.000149516	0.00682706	0.00214892	0.00978027	0.00909475	0.000685515	0.493009	0.452392	0.0406172	0.131137	0.137538	0.636385	0.505454	0.485911	0.964267	FALSE	FALSE	0.137538	0.505454
dihydroxy	31.9898	0.126726	0.175053	0.153266	0.0146967	0.0336121	0.0595048	0.0483276	0.021787	0.0265406	0.465348	0.191479	0.273869	0.115193	0.617516	0.524003	0.500925	0.849523	0.964267	FALSE	FALSE	0.617516	0.849523
Unannotated mass-shift 328.1482	328.148	0.0130398	0.0174651	0.0150603	0.00283657	0.00166726	0.00223097	0.00442533	0.00240476	0.00202057	0.415079	0.210669	0.20441	0.0958388	0.214645	0.3899	0.492737	0.629664	0.964267	FALSE	FALSE	0.214645	0.629664
Unannotated mass-shift 78.9062	78.9062	0.0176911	0.0236099	0.0235467	0.00554542	0.0035722	0.00599767	0.00591884	6.32296e-05	0.00585561	0.411628	0.00383072	0.407797	0.206984	0.988395	0.282589	0.54934	0.999418	0.964267	FALSE	FALSE	0.988395	0.999418
Proline oxidation to pyrrolidinone/Decarboxylation	-30.0106	0.0550136	0.0716682	0.0512386	0.00248634	0.00435508	0.00206874	0.0166546	0.0204297	-0.00377504	0.38012	0.482228	-0.102107	0.00889139	0.00614284	0.115619	0.186378	0.211295	0.964267	FALSE	TRUE	0.00889139	0.211295
Unannotated mass-shift -99.0794	-99.0794	0.0074633	0.00976861	0.00754692	0.00164571	0.000959299	0.00302251	0.00230531	0.00222169	8.36209e-05	0.377923	0.362336	0.0155871	0.120853	0.330834	0.969003	0.505421	0.693831	0.989585	FALSE	FALSE	0.330834	0.693831
Hexose	162.053	0.0125915	0.0162502	0.0136624	0.00147709	0.00341862	0.00236046	0.00365869	0.00258787	0.00107082	0.36205	0.246368	0.115682	0.19663	0.348336	0.548287	0.54934	0.717984	0.964267	FALSE	FALSE	0.348336	0.717984
Unannotated mass-shift -127.0018	-127.002	0.00606305	0.00769649	0.00753575	0.000846454	0.00144213	0.000954428	0.00163344	0.000160738	0.0014727	0.332702	0.0295389	0.303163	0.182655	0.88103	0.117186	0.546161	0.961464	0.964267	FALSE	FALSE	0.88103	0.961464
formaldehyde adduct	12	0.0205182	0.0257874	0.0150187	0.00494494	0.0127481	0.00414837	0.0052692	0.0107687	-0.0054995	0.326425	0.770607	-0.444183	0.559107	0.278279	0.216126	0.767501	0.646464	0.964267	FALSE	FALSE	0.559107	0.767501
Unannotated mass-shift 286.1648	286.165	0.00931387	0.0116798	0.011754	0.00208181	0.00436624	0.000703173	0.00236595	-7.42318e-05	0.00244018	0.319365	-0.00896065	0.328326	0.461793	0.979331	0.170395	0.736968	0.999418	0.964267	FALSE	FALSE	0.979331	0.999418
Unannotated mass-shift 400.1940	400.194	0.00838089	0.010464	0.0098762	0.00238043	0.0025086	0.00138656	0.00208309	0.00058778	0.00149531	0.312412	0.0815216	0.230891	0.355858	0.745129	0.412222	0.684054	0.916616	0.964267	FALSE	FALSE	0.745129	0.916616
Photo-induced Glycine Adduct	89.0113	0.00699212	0.00873158	0.0113128	4.39752e-05	0.0023454	0.00646781	0.00173946	-0.00258122	0.00432068	0.31115	-0.365	0.676149	0.327623	0.570155	0.36677	0.670303	0.843681	0.964267	FALSE	FALSE	0.570155	0.843681
Levuglandinyl-lysine anhyropyrrole adduct	298.193	0.0372865	0.0462732	0.0372253	0.0048466	0.00964403	0.00654621	0.00898673	0.00904792	-6.11973e-05	0.309771	0.312126	-0.00235497	0.246418	0.25887	0.99029	0.590621	0.640808	0.99029	FALSE	FALSE	0.25887	0.640808
13C(9) 15N(1) Silac label	10.0272	0.0228287	0.0282688	0.0234705	0.0027752	0.00394608	0.00464673	0.00544006	0.00479827	0.000641787	0.305531	0.265934	0.0395976	0.130587	0.246226	0.849419	0.505454	0.640808	0.989585	FALSE	FALSE	0.246226	0.640808
aminoethylcysteine	59.0194	0.0354487	0.0438425	0.0400202	0.00783183	0.00466594	0.0116409	0.00839382	0.00382233	0.00457149	0.30478	0.130869	0.173911	0.201776	0.638871	0.606665	0.54934	0.861335	0.964267	FALSE	FALSE	0.638871	0.861335
Acetaldehyde +26	26.0157	0.0442823	0.0544632	0.0421545	0.00211384	0.0162133	0.0156557	0.0101809	0.0123087	-0.00212778	0.297129	0.367789	-0.0706592	0.39043	0.397814	0.836561	0.685523	0.732561	0.989585	FALSE	FALSE	0.397814	0.732561
Carbamylation	43.0058	0.0340185	0.04168	0.0329562	0.00620715	0.00578575	0.00442561	0.00766157	0.0087238	-0.00106223	0.29122	0.336668	-0.045448	0.193238	0.11147	0.822347	0.54934	0.454917	0.989585	FALSE	FALSE	0.193238	0.54934
Oxidised 13C4 labelled Methionine	20.0083	0.0144345	0.0176299	0.0136339	0.00441092	0.00626447	0.00154334	0.00319536	0.00399598	-0.000800619	0.28431	0.36528	-0.0809698	0.514276	0.385144	0.789707	0.767023	0.717984	0.989585	FALSE	FALSE	0.514276	0.767023
hydroxymethyl/formaldehyde induced modifications	30.0106	0.0307614	0.0374334	0.031962	0.00128084	0.00245771	0.00162404	0.00667199	0.00547143	0.00120056	0.281256	0.226432	0.0548242	0.0249163	0.0396937	0.374468	0.298403	0.332986	0.964267	FALSE	TRUE	0.0396937	0.332986
Tryptophan oxidation to dihydroxy-N-formaylkynurenine	63.9797	0.0130476	0.0158202	0.0150603	0.00208976	0.00467355	0.00223097	0.00277255	0.000759808	0.00201274	0.273505	0.0699452	0.203559	0.422622	0.816532	0.318	0.713451	0.944268	0.964267	FALSE	FALSE	0.816532	0.944268
Dehydroalanine (from Cysteine)	-33.9877	0.0415165	0.0500628	0.0474118	0.0100438	0.00554192	0.0116419	0.00854632	0.00265098	0.00589533	0.26867	0.078116	0.190554	0.28436	0.746374	0.543682	0.628142	0.916616	0.964267	FALSE	FALSE	0.746374	0.916616
proline oxidation to pyroglutamic acid/Tryptophan oxidation to oxolactone/aldehyde and ketone modifications	13.9793	0.020059	0.0241265	0.0183433	0.00501863	0.00286077	0.00139491	0.00406749	0.00578325	-0.00171576	0.263553	0.390994	-0.127441	0.305402	0.0537922	0.61903	0.640495	0.370705	0.964267	FALSE	FALSE	0.305402	0.640495
Unannotated mass-shift -71.0728	-71.0728	0.00745756	0.00899881	0.0108298	0.000798299	0.00506435	0.00586323	0.00154125	-0.00183103	0.00337227	0.263472	-0.260993	0.524464	0.652318	0.703678	0.424452	0.800953	0.89294	0.964267	FALSE	FALSE	0.703678	0.89294
oxoalanine	-17.9928	0.00933499	0.0112507	0.00845182	0.00297688	0.00622448	0.00128041	0.00191571	0.00279888	-0.000883171	0.263257	0.402951	-0.139694	0.664858	0.519801	0.672202	0.809626	0.817603	0.989585	FALSE	FALSE	0.664858	0.817603
di-Methylation/Acetaldehyde +28/Ethylation	28.0313	0.174338	0.208833	0.182872	0.00829348	0.0198813	0.0115656	0.0344949	0.0259613	0.00853358	0.260142	0.191288	0.0688533	0.0789334	0.139407	0.363228	0.441705	0.485911	0.964267	FALSE	FALSE	0.139407	0.485911
Loss of ammonia (15N)	-18.0236	0.0134864	0.0160714	0.0197301	0.0089028	0.00643724	0.00256918	0.00258499	-0.00365863	0.00624363	0.249015	-0.292042	0.541056	0.706413	0.436695	0.348651	0.826886	0.768479	0.964267	FALSE	FALSE	0.706413	0.826886
Methylation	14.0157	0.210689	0.248062	0.209348	0.00609281	0.00436487	0.0116383	0.0373732	0.0387142	-0.00134095	0.235345	0.244546	-0.00920122	0.00151867	0.0186971	0.870858	0.143184	0.245122	0.989585	FALSE	TRUE	0.0186971	0.245122
Homoserine lactone/Prompt loss of side chain from oxidised Met	-48.0034	0.0111913	0.0129672	0.0113046	0.00145023	0.00236307	0.00160217	0.00177586	0.00166251	0.000113353	0.208421	0.19418	0.0142419	0.341103	0.377418	0.93202	0.680413	0.717984	0.989585	FALSE	FALSE	0.377418	0.717984
Unannotated mass-shift -28.0314	-28.0314	0.0400695	0.0461679	0.0433001	0.00425991	0.00319563	0.00718808	0.00609836	0.00286779	0.00323058	0.203274	0.0920361	0.111238	0.123845	0.576133	0.547579	0.505421	0.843681	0.964267	FALSE	FALSE	0.576133	0.843681
Unannotated mass-shift 353.2422	353.242	0.0163099	0.018679	0.0164959	0.00153533	0.00314751	0.00323787	0.0023691	0.0021831	0.000185994	0.193071	0.176943	0.0161283	0.328493	0.449533	0.934297	0.670303	0.768479	0.989585	FALSE	FALSE	0.449533	0.768479
Addition of lysine due to transpeptidation/Addition of K	128.095	0.0703994	0.0796736	0.079164	0.0105903	0.0256117	0.0139782	0.00927419	0.000509558	0.00876463	0.17798	0.00922922	0.168751	0.607516	0.977715	0.438841	0.777414	0.999418	0.964267	FALSE	FALSE	0.977715	0.999418
tri-Methylation/Propyl	42.047	0.0950549	0.107566	0.0855105	0.0116384	0.00521298	0.00782672	0.0125109	0.0220554	-0.00954448	0.177974	0.330238	-0.152264	0.195307	0.0201721	0.312362	0.54934	0.245122	0.964267	FALSE	FALSE	0.195307	0.54934
Unannotated mass-shift 423.2584	423.258	0.0163214	0.0184127	0.0174008	0.0017181	0.00191102	0.000744617	0.00209136	0.00101194	0.00107942	0.171617	0.0804955	0.0911215	0.232224	0.464417	0.398275	0.584429	0.770625	0.964267	FALSE	FALSE	0.464417	0.770625
Addition of arginine due to transpeptidation/Addition of R	156.101	0.0275012	0.0308773	0.0225595	0.00211574	0.00642438	0.00354206	0.00337613	0.0083178	-0.00494168	0.165718	0.448805	-0.283087	0.464178	0.140973	0.12224	0.736968	0.485911	0.964267	FALSE	FALSE	0.464178	0.736968
glycerylphosphorylethanolamine	197.045	0.0256313	0.0284476	0.0281839	0.00146803	0.00316664	0.00387247	0.00281628	0.000263671	0.0025526	0.149102	0.0133238	0.135779	0.262021	0.931811	0.375818	0.608696	0.983941	0.964267	FALSE	FALSE	0.931811	0.983941
reduction	-15.9949	0.0689824	0.0754152	0.0691304	0.00121574	0.0135516	0.00194442	0.00643278	0.00628484	0.00014794	0.128209	0.125129	0.00308022	0.497718	0.507039	0.917385	0.759146	0.805925	0.989585	FALSE	FALSE	0.507039	0.805925
DMPO spin-trap nitrone adduct	111.068	0.00932352	0.0101083	0.00702541	0.000821041	0.00430892	0.00271933	0.000784807	0.00308291	-0.00229811	0.113845	0.510596	-0.396751	0.784183	0.363815	0.27809	0.873491	0.717984	0.964267	FALSE	FALSE	0.784183	0.873491
Addition of P	97.0528	0.0107256	0.0114136	0.0150451	0.00216193	0.00238	0.00153699	0.000687969	-0.00363155	0.00431952	0.0878285	-0.391513	0.479341	0.729891	0.102012	0.0538119	0.841325	0.440107	0.964267	FALSE	FALSE	0.729891	0.841325
Pyrrolidone from Proline	-27.9949	0.0102466	0.0108941	0.00798719	0.00348962	2.86589e-05	0.000683636	0.000647487	0.00290688	-0.00225939	0.086479	0.436753	-0.350274	0.778406	0.0178	0.378827	0.873491	0.245122	0.964267	FALSE	FALSE	0.778406	0.873491
Didehydro	-2.01565	0.572745	0.601185	0.561401	0.0339591	0.0221165	0.011403	0.02844	0.0397837	-0.0113436	0.0698882	0.0987366	-0.0288484	0.300997	0.0697928	0.629384	0.640149	0.390498	0.964267	FALSE	FALSE	0.300997	0.640149
Unannotated mass-shift -42.0578	-42.0578	0.0568647	0.0592901	0.0563841	0.00848387	0.0129037	0.00566443	0.00242542	0.00290603	-0.000480609	0.0600159	0.0722105	-0.0121947	0.801054	0.746647	0.939426	0.876515	0.916616	0.989585	FALSE	FALSE	0.801054	0.916616
First isotopic peak	1.00235	1.86211	1.93474	1.89034	0.0368972	0.113288	0.0855577	0.0726314	0.0443928	0.0282387	0.0551958	0.0334844	0.0217114	0.38491	0.618869	0.639387	0.685523	0.849523	0.964267	FALSE	FALSE	0.618869	0.849523
Dehydration/Pyro-glu from E	-18.0106	0.414689	0.430523	0.430563	0.0417924	0.0306847	0.0336734	0.0158344	-4.03821e-05	0.0158747	0.0540318	-0.000135242	0.054167	0.627179	0.998849	0.636577	0.789201	0.999418	0.964267	FALSE	FALSE	0.998849	0.999418
Unannotated mass-shift 28.0064	28.0064	0.0400867	0.0414138	0.040431	0.00158023	0.00232756	0.00156538	0.00132705	0.000982736	0.00034431	0.0467169	0.0344499	0.0122671	0.465576	0.581078	0.801873	0.736968	0.843681	0.989585	FALSE	FALSE	0.581078	0.843681
Unannotated mass-shift 17.9560	17.956	0.0172353	0.0177183	0.0155077	0.00441252	0.00458466	0.00116906	0.000483029	0.00221063	-0.0017276	0.0393477	0.189572	-0.150224	0.901752	0.494765	0.572126	0.952199	0.803327	0.964267	FALSE	FALSE	0.901752	0.952199
None	0	71.8188	73.2246	71.5829	0.705179	0.90113	0.29541	1.40579	1.6417	-0.235913	0.0279665	0.0327133	-0.00474679	0.104421	0.0754634	0.634138	0.492737	0.390498	0.964267	FALSE	FALSE	0.104421	0.492737
Replacement of 2 protons by magnesium	21.9694	0.300226	0.305669	0.296749	0.0305536	0.0345929	0.00424348	0.00544339	0.0089207	-0.0034773	0.0259031	0.0426971	-0.016794	0.848254	0.69975	0.862638	0.908414	0.89294	0.989585	FALSE	FALSE	0.848254	0.908414
Second isotopic peak	2.0047	0.324439	0.329757	0.332721	0.0117976	0.018149	0.0252601	0.00531756	-0.0029646	0.00828216	0.0234373	-0.0129031	0.0363404	0.695764	0.877654	0.644305	0.820784	0.961464	0.964267	FALSE	FALSE	0.877654	0.961464
Unannotated mass-shift -2.0518	-2.0518	0.144505	0.14651	0.146292	0.00543233	0.0284496	0.0233838	0.00200454	0.000218361	0.00178618	0.0198432	0.00214838	0.0176948	0.914875	0.992315	0.908222	0.952732	0.999418	0.989585	FALSE	FALSE	0.992315	0.999418
Propionaldehyde +40	40.0313	0.0139978	0.0140907	0.0140925	0.00379043	0.00139244	0.00359744	9.28768e-05	-1.78499e-06	9.46618e-05	0.009384	-0.000179753	0.00956376	0.971151	0.999418	0.976478	0.984582	0.999418	0.989585	FALSE	FALSE	0.999418	0.999418
Unannotated mass-shift -31.9716	-31.9716	0.0149269	0.0148585	0.0155229	0.00300144	0.00725189	0.000272991	-6.8334e-05	-0.000664417	0.000596083	-0.00651702	-0.0621506	0.0556336	0.989024	0.88853	0.764104	0.989024	0.961464	0.989585	FALSE	FALSE	0.989024	0.989024
Dimethyl 13C(6) Silac label	34.0514	0.067638	0.0672684	0.0610671	0.0121779	0.0162824	0.0162242	-0.000369565	0.00620137	-0.00657094	-0.0078769	0.139026	-0.146903	0.976508	0.664609	0.606911	0.984582	0.872661	0.964267	FALSE	FALSE	0.976508	0.984582
deuterated methyl ester	17.0345	0.0471514	0.0467521	0.060705	0.0188775	0.0140305	0.00442454	-0.000399299	-0.0139529	0.0135536	-0.0122084	-0.375127	0.362919	0.978062	0.221378	0.339114	0.984582	0.630718	0.964267	FALSE	FALSE	0.978062	0.984582
Cleavage product of EGS protein crosslinks by hydroylamine treatment/Addition of D	115.027	0.0330756	0.0326803	0.0301826	0.00471105	0.00307858	0.00779456	-0.000395323	0.00249764	-0.00289296	-0.0172242	0.11385	-0.131074	0.909921	0.646222	0.617383	0.952732	0.863536	0.964267	FALSE	FALSE	0.909921	0.952732
Replacement of proton by potassium	37.9559	1.71381	1.6881	1.70479	0.0868832	0.161315	0.00319447	-0.0257089	-0.0166939	-0.00901498	-0.0218029	-0.014195	-0.00760785	0.823317	0.874274	0.873979	0.888007	0.961464	0.989585	FALSE	FALSE	0.874274	0.961464
Pyro-glu from Q/Loss of ammonia	-17.0265	0.472109	0.463689	0.479268	0.133055	0.113164	0.15989	-0.00841919	-0.0155785	0.00715933	-0.025947	-0.0476499	0.0217029	0.937575	0.897791	0.955412	0.963087	0.961464	0.989585	FALSE	FALSE	0.937575	0.963087
Ammonium-quenched monolink of BS2-G crosslinker	113.048	0.0251886	0.0247165	0.0229937	0.00618253	0.00642384	0.00665904	-0.000472033	0.00172286	-0.00219489	-0.0270383	0.103223	-0.130261	0.93135	0.763235	0.697267	0.963087	0.919359	0.989585	FALSE	FALSE	0.93135	0.963087
Sodium adduct	21.9819	1.06719	1.03519	1.04021	0.0637339	0.130386	0.062606	-0.031995	-0.00502215	-0.0269729	-0.0439048	-0.00698061	-0.0369242	0.728796	0.955977	0.628659	0.841325	0.995535	0.964267	FALSE	FALSE	0.955977	0.995535
Homoserine	-29.9928	0.0111856	0.0108076	0.0094136	0.0013734	0.00416611	0.000919988	-0.000377969	0.00139399	-0.00177196	-0.0485561	0.194693	-0.243249	0.89286	0.623989	0.147215	0.94945	0.849523	0.964267	FALSE	FALSE	0.89286	0.94945
Unannotated mass-shift -17.9564	-17.9564	0.105758	0.101832	0.105302	0.0168204	0.0103989	0.00924241	-0.00392558	-0.0034702	-0.000455372	-0.0544467	-0.0482352	-0.00621156	0.751536	0.688283	0.969719	0.853248	0.89294	0.989585	FALSE	FALSE	0.751536	0.89294
Unannotated mass-shift -146.1064	-146.106	0.013057	0.0125351	0.0108095	0.00167256	0.00310186	0.000634603	-0.000521869	0.00172558	-0.00224745	-0.0577863	0.209445	-0.267231	0.813789	0.438148	0.132934	0.884044	0.768479	0.964267	FALSE	FALSE	0.813789	0.884044
Enzymatic glycine removal leaving an amidated C-terminus	-58.0055	0.0382247	0.0364012	0.0376107	0.00217309	0.00644399	0.00259211	-0.00182347	-0.00120951	-0.000613964	-0.0700772	-0.0468602	-0.023217	0.680433	0.785186	0.769396	0.81544	0.919359	0.989585	FALSE	FALSE	0.785186	0.919359
Unannotated mass-shift -1.8926	-1.8926	0.097928	0.0925146	0.111978	0.00979944	0.0064318	0.00411866	-0.00541339	-0.0194635	0.0140501	-0.0818384	-0.274829	0.192991	0.475145	0.0165001	0.116317	0.739659	0.245122	0.964267	FALSE	FALSE	0.475145	0.739659
aminotyrosine with sulfation	94.9677	0.241607	0.226654	0.242455	0.0366678	0.0265017	0.0237859	-0.0149537	-0.0158016	0.000847897	-0.0920829	-0.0971321	0.00504924	0.600465	0.485478	0.975057	0.774959	0.796816	0.989585	FALSE	FALSE	0.600465	0.796816
Third isotopic peak	3.00705	0.248883	0.231854	0.249231	0.023901	0.0211018	0.013688	-0.0170289	-0.0173777	0.000348851	-0.102151	-0.104169	0.00201886	0.408027	0.307553	0.983801	0.700137	0.682949	0.99029	FALSE	FALSE	0.408027	0.700137
Amidation	-0.984016	0.656365	0.611059	0.628075	0.0356971	0.0278964	0.0220917	-0.0453057	-0.0170156	-0.0282901	-0.103148	-0.0396092	-0.0635386	0.162463	0.456378	0.319727	0.511081	0.768479	0.964267	FALSE	FALSE	0.456378	0.768479
ubiquitinylation residue/Double Carbamidomethylation/Addition of N	114.043	1.53358	1.42522	1.61385	0.115308	0.0353218	0.029229	-0.108352	-0.188622	0.0802707	-0.105694	-0.179287	0.0735929	0.240526	0.00233334	0.351119	0.590423	0.207392	0.964267	FALSE	FALSE	0.240526	0.590423
Methionine oxidation to aspartic semialdehyde	-32.0085	0.100277	0.0922382	0.0878367	0.0140908	0.0218262	0.0109155	-0.00803836	0.00440148	-0.0124398	-0.120255	0.0703567	-0.190611	0.624935	0.775571	0.297126	0.789201	0.919359	0.964267	FALSE	FALSE	0.775571	0.919359
amidination of lysines or N-terminal amines with methyl acetimidate	41.0265	0.228876	0.210346	0.222909	0.00328346	0.00725766	0.0191266	-0.0185299	-0.0125632	-0.00596673	-0.121671	-0.083601	-0.03807	0.0315409	0.377256	0.644973	0.317511	0.717984	0.964267	FALSE	FALSE	0.377256	0.717984
Unannotated mass-shift 5.9872	5.9872	0.0727425	0.0666378	0.0695361	0.0088015	0.0153235	0.00670989	-0.00610475	-0.00289834	-0.00320642	-0.126034	-0.0612111	-0.0648228	0.589438	0.785412	0.643913	0.773957	0.919359	0.964267	FALSE	FALSE	0.785412	0.919359
Guanidination/amidino	42.0218	0.0190895	0.0174641	0.0202912	0.00553717	0.00315855	0.00626491	-0.0016254	-0.00282706	0.00120166	-0.126757	-0.213791	0.087034	0.687099	0.536163	0.815851	0.816945	0.827399	0.989585	FALSE	FALSE	0.687099	0.827399
Iodoacetamide derivative/Addition of Glycine/Addition of G	57.0215	9.75887	8.9209	9.89578	0.573942	0.204556	0.334349	-0.83797	-0.974881	0.13691	-0.129522	-0.14962	0.0200989	0.114686	0.0187725	0.743231	0.500925	0.245122	0.989585	FALSE	FALSE	0.114686	0.500925
Unannotated mass-shift 2.8808	2.8808	0.0247101	0.0224806	0.0328933	0.00222394	0.00601428	0.00238767	-0.0022295	-0.0104127	0.00818317	-0.135075	-0.544386	0.409311	0.596531	0.0801685	0.0123517	0.774959	0.390498	0.932552	FALSE	FALSE	0.596531	0.774959
Thiophosphorylation	95.9435	0.0130799	0.0118407	0.0140965	0.00711604	0.00249024	0.00119113	-0.00123922	-0.0022558	0.00101658	-0.14094	-0.247089	0.106149	0.797922	0.255779	0.828874	0.876515	0.640808	0.989585	FALSE	FALSE	0.797922	0.876515
Cysteine mercaptoethanol	75.9983	0.00605157	0.00544655	0.00897741	0.00209966	0.000772053	0.00372418	-0.000605026	-0.00353086	0.00292583	-0.145998	-0.697325	0.551327	0.6768	0.239327	0.31743	0.81544	0.640808	0.964267	FALSE	FALSE	0.6768	0.81544
Unannotated mass-shift -1.2108	-1.2108	0.0167751	0.0151277	0.0146028	0.00366234	0.00220974	0.00310276	-0.00164737	0.000524901	-0.00217227	-0.14696	0.0501557	-0.197116	0.548599	0.824273	0.478048	0.767023	0.944268	0.964267	FALSE	FALSE	0.824273	0.944268
2,3-dihydro-2,2-dimethyl-7-benzofuranol N-methyl carbamate	58.0293	0.218174	0.19668	0.2028	0.0174557	0.0324888	0.00889239	-0.0214946	-0.0061199	-0.0153747	-0.149464	-0.0441549	-0.105309	0.385664	0.779315	0.26797	0.685523	0.919359	0.964267	FALSE	FALSE	0.779315	0.919359
Unannotated mass-shift 38.9296	38.9296	0.0340242	0.0305932	0.0286425	0.00560228	0.00791295	0.00452442	-0.00343104	0.00195072	-0.00538176	-0.152244	0.0943069	-0.246551	0.576476	0.734196	0.268032	0.770335	0.916616	0.964267	FALSE	FALSE	0.734196	0.916616
Isotopic peak error	-1.00235	0.952739	0.857294	0.932308	0.041853	0.0941367	0.0274637	-0.095445	-0.0750143	-0.0204306	-0.152251	-0.120985	-0.0312661	0.214643	0.299798	0.524383	0.54934	0.678866	0.964267	FALSE	FALSE	0.299798	0.678866
Deamidation	0.984016	1.08091	0.970883	1.09537	0.0422413	0.0949473	0.0764774	-0.110026	-0.124489	0.0144629	-0.154841	-0.174012	0.0191716	0.171918	0.154932	0.792335	0.52979	0.500803	0.989585	FALSE	FALSE	0.171918	0.52979
Diethylation, analogous to Dimethylation	56.0626	0.110504	0.099202	0.105435	0.00795449	0.0197521	0.00808693	-0.0113024	-0.00623254	-0.00506982	-0.155314	-0.0877051	-0.0676087	0.434194	0.65201	0.482078	0.720476	0.863628	0.964267	FALSE	FALSE	0.65201	0.863628
Acrylamide adduct/Addition of A	71.0371	0.0144612	0.0128768	0.0131673	0.00298811	0.00335514	0.000750032	-0.00158437	-0.000290475	-0.00129389	-0.164578	-0.031613	-0.132965	0.574754	0.89598	0.535139	0.770335	0.961464	0.964267	FALSE	FALSE	0.89598	0.961464
Unannotated mass-shift 285.1060	285.106	0.00373374	0.00328503	0.00753372	0.00215181	0.00158161	0.00168022	-0.000448707	-0.00424869	0.00379998	-0.173107	-1.14216	0.969054	0.78672	0.0334152	0.0772566	0.873491	0.296806	0.964267	FALSE	FALSE	0.78672	0.873491
Unannotated mass-shift -26.0522	-26.0522	0.0139767	0.0123583	0.0108359	0.00235068	0.00321192	0.00229454	-0.0016184	0.00152232	-0.00314072	-0.174427	0.18588	-0.360307	0.523425	0.544306	0.173099	0.767023	0.830204	0.964267	FALSE	FALSE	0.544306	0.830204
Unannotated mass-shift 21.9518	21.9518	0.135682	0.119541	0.137684	0.00936526	0.0241765	0.0096901	-0.0161402	-0.0181429	0.00200267	-0.182379	-0.203481	0.0211024	0.37108	0.324994	0.809585	0.684054	0.691185	0.989585	FALSE	FALSE	0.37108	0.691185
Unannotated mass-shift 19.7260	19.726	0.00839054	0.0073558	0.0131581	5.27702e-05	0.00491841	0.00445427	-0.00103473	-0.00580233	0.00476759	-0.184369	-0.819195	0.634826	0.750494	0.205136	0.204911	0.853248	0.629664	0.964267	FALSE	FALSE	0.750494	0.853248
O-Diethylphosphorylation	136.029	0.0489931	0.0429553	0.0545875	0.0124453	0.0106617	0.00848819	-0.00603773	-0.0116321	0.00559441	-0.188774	-0.344061	0.155287	0.558856	0.216838	0.559457	0.767501	0.629664	0.964267	FALSE	FALSE	0.558856	0.767501
Replacement of 3 protons by iron	52.9115	0.0405621	0.0353414	0.0386212	0.00298111	0.0122687	0.00557961	-0.00522067	-0.00327982	-0.00194085	-0.197546	-0.127226	-0.0703206	0.541293	0.703708	0.631351	0.767023	0.89294	0.964267	FALSE	FALSE	0.703708	0.89294
Unannotated mass-shift -2.1096	-2.1096	0.0908532	0.0789723	0.0802522	0.0104055	0.0300456	0.0187615	-0.0118809	-0.00127995	-0.0106009	-0.201631	-0.023127	-0.178504	0.572483	0.953643	0.45271	0.770335	0.995535	0.964267	FALSE	FALSE	0.953643	0.995535
maleimide	97.0164	0.0363285	0.0314794	0.0419083	0.00756955	0.0101857	0.0170159	-0.00484909	-0.0104289	0.00557981	-0.205268	-0.410169	0.204901	0.547083	0.424453	0.642492	0.767023	0.768479	0.964267	FALSE	FALSE	0.547083	0.768479
Oxidation or Hydroxylation	15.9949	0.248806	0.21562	0.2516	0.0257806	0.0184577	0.011934	-0.0331866	-0.0359805	0.0027939	-0.206325	-0.22242	0.016095	0.151462	0.0564651	0.876224	0.505454	0.370705	0.989585	FALSE	FALSE	0.151462	0.505454
Unannotated mass-shift -59.0258	-59.0258	0.0163232	0.0140052	0.0145632	0.00222992	0.00538413	0.00139181	-0.00231803	-0.000558032	-0.00176	-0.217584	-0.0554568	-0.162127	0.545974	0.87633	0.32204	0.767023	0.961464	0.964267	FALSE	FALSE	0.87633	0.961464
Pyro-Glu from E + Methylation	-3.99492	0.0788024	0.0674525	0.0793757	0.007612	0.00785825	0.0133929	-0.01135	-0.0119232	0.000573276	-0.223648	-0.234075	0.0104265	0.146844	0.269625	0.952459	0.505454	0.646464	0.989585	FALSE	FALSE	0.269625	0.646464
Acrylamide d3	74.0559	0.00559552	0.00475118	0.00939836	0.00140491	0.00253776	0.000659108	-0.000844341	-0.00464719	0.00380285	-0.225703	-0.95015	0.724447	0.647595	0.0783307	0.0267049	0.800953	0.390498	0.964267	FALSE	FALSE	0.647595	0.800953
Unannotated mass-shift -1.9064	-1.9064	0.0130533	0.0110719	0.0136756	0.00163269	0.00302655	0.00320059	-0.00198144	-0.00260367	0.00062223	-0.232964	-0.298986	0.0660222	0.390244	0.363984	0.783948	0.685523	0.717984	0.989585	FALSE	FALSE	0.390244	0.717984
Propionate labeling reagent light form (N-term & K)/Acrolein addition +56	56.0262	0.174403	0.148077	0.182136	0.0168477	0.0195907	0.0122245	-0.0263261	-0.0340597	0.00773357	-0.235734	-0.298248	0.0625136	0.153979	0.0748758	0.55809	0.505454	0.390498	0.964267	FALSE	FALSE	0.153979	0.505454
monoglutamyl/Nmethylmaleimidehydrolysis/Photo-induced Proline adduct/Addition of E	129.043	0.0843093	0.0714744	0.0776828	0.0146066	0.0164509	0.00777406	-0.0128348	-0.00620831	-0.00662652	-0.237545	-0.119789	-0.117755	0.370161	0.598098	0.537052	0.684054	0.849523	0.964267	FALSE	FALSE	0.598098	0.849523
DST crosslinker cleaved by sodium periodate	55.9898	0.0345246	0.0292135	0.0437333	0.0128393	0.00838544	0.000924193	-0.0053111	-0.0145198	0.00920866	-0.23922	-0.578274	0.339054	0.585797	0.0937749	0.339909	0.773957	0.416471	0.964267	FALSE	FALSE	0.585797	0.773957
Unannotated mass-shift 2.0522	2.0522	0.127721	0.107081	0.130408	0.00818696	0.0250189	0.0145286	-0.0206403	-0.0233265	0.00268626	-0.253786	-0.28376	0.0299738	0.287032	0.251306	0.797548	0.628142	0.640808	0.989585	FALSE	FALSE	0.287032	0.640808
Unannotated mass-shift -127.1356	-127.136	0.081976	0.068707	0.0748888	0.0151264	0.0170759	0.0101372	-0.0132691	-0.00618188	-0.00708721	-0.253951	-0.123889	-0.130062	0.371473	0.624484	0.542157	0.684054	0.849523	0.964267	FALSE	FALSE	0.624484	0.849523
Unannotated mass-shift 2.1632	2.1632	0.00885416	0.00735775	0.0145541	0.000764522	0.00491957	0.00440018	-0.00149641	-0.00719632	0.00569991	-0.259534	-0.961866	0.702332	0.652432	0.132865	0.150374	0.800953	0.485911	0.964267	FALSE	FALSE	0.652432	0.800953
Phosphorylation	79.9663	0.454048	0.375942	0.433551	0.0138828	0.0437047	0.0122684	-0.0781061	-0.0576085	-0.0204976	-0.27218	-0.20557	-0.0666098	0.0789804	0.14159	0.128893	0.441705	0.485911	0.964267	FALSE	FALSE	0.14159	0.485911
Unannotated mass-shift -1.9180	-1.918	0.0647971	0.0529772	0.0691873	0.00413831	0.016604	0.00528573	-0.0118199	-0.0162101	0.00439017	-0.289397	-0.383644	0.0942471	0.34246	0.227452	0.323987	0.680413	0.636024	0.964267	FALSE	FALSE	0.34246	0.680413
S-carbamoylmethylcysteine cyclization (N-terminus)/Glyoxal-derived hydroimiadazolone	39.9949	0.276505	0.225129	0.283072	0.0914667	0.0844811	0.120594	-0.0513756	-0.0579431	0.00656747	-0.296272	-0.33011	0.0338376	0.514538	0.536988	0.943949	0.767023	0.827399	0.989585	FALSE	FALSE	0.536988	0.827399
Unannotated mass-shift -2.1358	-2.1358	0.0172335	0.0138374	0.0201927	0.00574118	0.00541648	0.002609	-0.00339605	-0.00635523	0.00295919	-0.311888	-0.537663	0.225774	0.497669	0.168319	0.47987	0.759146	0.529503	0.964267	FALSE	FALSE	0.497669	0.759146
Iodoacetic acid derivative	58.0055	0.129138	0.103649	0.126868	0.00502926	0.0124278	0.0105902	-0.0254884	-0.0232186	-0.00226982	-0.316556	-0.29102	-0.0255365	0.0553067	0.0710529	0.760461	0.397682	0.390498	0.989585	FALSE	FALSE	0.0710529	0.397682
Unannotated mass-shift 1.8382	1.8382	0.0596628	0.0478041	0.0563282	0.000468599	0.00872839	0.0151977	-0.0118588	-0.00852412	-0.00333465	-0.318298	-0.235657	-0.082641	0.142479	0.458034	0.74053	0.505454	0.768479	0.989585	FALSE	FALSE	0.458034	0.768479
tryptophan oxidation to kynurenin	3.99492	0.0978849	0.0783722	0.104819	0.0121294	0.0284878	0.0287622	-0.0195127	-0.0264465	0.00693375	-0.319886	-0.418395	0.0985089	0.362698	0.32108	0.728807	0.684054	0.691185	0.989585	FALSE	FALSE	0.362698	0.691185
Unannotated mass-shift 212.0904	212.09	0.00886198	0.0070021	0.00657601	0.00293878	0.00205323	0.000708183	-0.00185989	0.000426085	-0.00228597	-0.32999	0.087546	-0.417536	0.425236	0.760803	0.308819	0.713451	0.919359	0.964267	FALSE	FALSE	0.760803	0.919359
Unannotated mass-shift 1.9428	1.9428	0.227433	0.179361	0.226116	0.0130841	0.0253809	0.00996049	-0.0480715	-0.0467546	-0.00131691	-0.342173	-0.333804	-0.00836927	0.0618818	0.0705307	0.896832	0.419266	0.390498	0.989585	FALSE	FALSE	0.0705307	0.419266
Unannotated mass-shift -2.0268	-2.0268	0.199925	0.155112	0.174851	0.0107151	0.00889378	0.00922064	-0.0448122	-0.0197383	-0.0250739	-0.365653	-0.172564	-0.19309	0.00560111	0.0559609	0.0383156	0.186378	0.370705	0.964267	FALSE	FALSE	0.0559609	0.370705
lactic acid from N-term Ser/ISD (z+2)-series	-15.0109	0.0424312	0.0323265	0.0418452	0.00712875	0.00591931	0.00689367	-0.0101046	-0.00951869	-0.000585934	-0.389927	-0.369977	-0.01995	0.134336	0.145434	0.923418	0.505454	0.488011	0.989585	FALSE	FALSE	0.145434	0.505454
Unannotated mass-shift 343.2220	343.222	0.00884451	0.00666336	0.00845386	0.00286288	0.0044275	0.00130336	-0.00218115	-0.0017905	-0.000390649	-0.396377	-0.332928	-0.0634498	0.519473	0.561796	0.844416	0.767023	0.843681	0.989585	FALSE	FALSE	0.561796	0.843681
Unannotated mass-shift -41.0262	-41.0262	0.0531309	0.0396645	0.0464855	0.00687164	0.0119812	0.00676554	-0.0134665	-0.00682108	-0.0066454	-0.419553	-0.22769	-0.191864	0.184465	0.450782	0.298599	0.546161	0.768479	0.964267	FALSE	FALSE	0.450782	0.768479
Unannotated mass-shift 1.9254	1.9254	0.0983676	0.0720079	0.0912345	0.0141692	0.00778624	0.0115055	-0.0263596	-0.0192265	-0.00713312	-0.448771	-0.340435	-0.108336	0.0638676	0.0835018	0.537063	0.419266	0.394024	0.964267	FALSE	FALSE	0.0835018	0.419266
Unannotated mass-shift -2.1214	-2.1214	0.00981218	0.0070915	0.0108573	0.0061736	0.0023436	0.00466139	-0.00272068	-0.00376579	0.00104511	-0.455612	-0.598383	0.142771	0.53486	0.301219	0.827287	0.767023	0.678866	0.989585	FALSE	FALSE	0.53486	0.767023
N-dimethylphosphate	107.014	0.00885598	0.00639418	0.00846706	0.000797005	0.00238376	0.000148904	-0.00246181	-0.00207288	-0.000388924	-0.455625	-0.392543	-0.0630819	0.208798	0.270733	0.488492	0.54934	0.646464	0.964267	FALSE	FALSE	0.270733	0.646464
Unannotated mass-shift -0.9552	-0.9552	0.0480465	0.0346838	0.0471299	0.00851635	0.00779996	0.00944868	-0.0133627	-0.0124462	-0.000916578	-0.467471	-0.43982	-0.0276517	0.116109	0.155879	0.90676	0.500925	0.500803	0.989585	FALSE	FALSE	0.155879	0.500925
Unannotated mass-shift 1.8202	1.8202	0.0354323	0.0248813	0.0357766	0.00650447	0.0121135	0.0034475	-0.0105509	-0.0108952	0.000344276	-0.50598	-0.519839	0.0138588	0.274087	0.255922	0.940477	0.627077	0.640808	0.989585	FALSE	FALSE	0.274087	0.640808
Unannotated mass-shift 2.1326	2.1326	0.0251659	0.0173796	0.0192746	0.00124484	0.0039955	0.00143829	-0.00778628	-0.00189497	-0.00589131	-0.528115	-0.147413	-0.380702	0.0666383	0.505754	0.00617473	0.419266	0.805925	0.932384	FALSE	FALSE	0.505754	0.805925
Deuterium Methylation of Lysine	16.0282	0.0158306	0.0105544	0.0136756	0.00559403	0.00356233	0.00320059	-0.00527627	-0.00312121	-0.00215505	-0.574382	-0.366582	-0.2078	0.252077	0.322735	0.600941	0.594744	0.691185	0.964267	FALSE	FALSE	0.322735	0.691185
pyrophosphorylation of Ser/Thr	159.933	0.0358933	0.0239337	0.0324073	0.00292044	0.00968905	0.00574288	-0.0119596	-0.00847356	-0.00348602	-0.579995	-0.433606	-0.146389	0.157441	0.277168	0.418451	0.505823	0.646464	0.964267	FALSE	FALSE	0.277168	0.646464
trifluoroleucine replacement of leucine	53.9717	0.0633833	0.0422788	0.0624904	0.00423923	0.00927484	0.00623111	-0.0211044	-0.0202116	-0.000892873	-0.581512	-0.561121	-0.0203916	0.0415228	0.0421198	0.848708	0.348174	0.334742	0.989585	FALSE	TRUE	0.0421198	0.348174
DTT adduct of cysteine	151.997	0.0489889	0.0322381	0.0451272	0.0108808	0.00746376	0.00212109	-0.0167508	-0.0128891	-0.00386171	-0.600117	-0.482248	-0.11787	0.101559	0.0863123	0.603754	0.492737	0.394944	0.964267	FALSE	FALSE	0.101559	0.492737
Unannotated mass-shift 271.1652	271.165	0.00838636	0.00544947	0.00608701	0.00482994	0.00389035	0.00447569	-0.00293689	-0.00063754	-0.00229935	-0.600918	-0.153366	-0.447552	0.460108	0.861509	0.578114	0.736968	0.961464	0.964267	FALSE	FALSE	0.861509	0.961464
Unannotated mass-shift 37.1484	37.1484	0.00653058	0.0040698	0.00705385	0.0021611	0.00462808	0.00138732	-0.00246078	-0.00298405	0.000523264	-0.652307	-0.759788	0.107481	0.468536	0.381932	0.744865	0.736968	0.717984	0.989585	FALSE	FALSE	0.468536	0.736968
quinone	29.9742	0.00792509	0.00492901	0.00607887	0.00081865	0.000462033	0.00346396	-0.00299609	-0.00114986	-0.00184623	-0.660128	-0.290049	-0.370079	0.0102237	0.624483	0.455489	0.186378	0.849523	0.964267	FALSE	FALSE	0.624483	0.849523
monomethylation	18.0378	0.0433704	0.0266147	0.036717	0.00512071	0.0108959	0.00337966	-0.0167557	-0.0101023	-0.00665342	-0.699607	-0.46075	-0.238857	0.0997339	0.245093	0.144505	0.492737	0.640808	0.964267	FALSE	FALSE	0.245093	0.640808
hydroxycinnamyl	146.037	0.00839445	0.00492998	0.0112742	0.00143805	0.00162527	0.00123558	-0.00346447	-0.0063442	0.00287972	-0.740542	-1.156	0.415457	0.0514204	0.00699651	0.0594859	0.388224	0.211295	0.964267	FALSE	FALSE	0.0514204	0.388224
Formylation	27.9949	0.164406	0.0982612	0.148294	0.0789599	0.0240469	0.1268	-0.0661447	-0.0500324	-0.0161123	-0.741185	-0.592603	-0.148582	0.281306	0.567012	0.862553	0.628142	0.843681	0.989585	FALSE	FALSE	0.567012	0.843681
N-Acetylhexosamine	203.079	0.0144554	0.00769747	0.0131632	0.00167932	0.00144849	0.00207416	-0.00675795	-0.00546572	-0.00129223	-0.88906	-0.75622	-0.13284	0.00655512	0.0245229	0.450755	0.186378	0.246863	0.964267	FALSE	TRUE	0.0245229	0.246863
Beta elimination of modified S or T followed by Michael addition of DTT	136.002	0.0149229	0.00785838	0.0121994	0.0017097	0.00545183	0.00519618	-0.00706457	-0.00434099	-0.00272358	-0.905287	-0.61954	-0.285747	0.144415	0.374742	0.465191	0.505454	0.717984	0.964267	FALSE	FALSE	0.374742	0.717984
Unannotated mass-shift -132.0528	-132.053	0.00745756	0.00371512	0.00612458	0.000798299	0.00164051	0.000929757	-0.00374244	-0.00240946	-0.00133298	-0.961625	-0.68708	-0.274546	0.0401967	0.10911	0.134293	0.348174	0.454917	0.964267	FALSE	FALSE	0.10911	0.454917
glucosylgalactosyl hydroxylysine	340.101	0.0727237	0.0345596	0.0770688	0.0018497	0.0143447	0.00673886	-0.0381642	-0.0425093	0.00434509	-1.06823	-1.15168	0.0834595	0.0420111	0.0211712	0.381377	0.348174	0.245122	0.964267	FALSE	TRUE	0.0420111	0.348174
