## Supplementary Table S2 for "Alveolar Cytochrome P450 Mediates Butylated Hydroxytoluene-Induced Electrophilic Injury and Apoptosis"

### Sheet: S1_BHTOH_sites
site_id	gene	uniprot_mouse	cys_residue	modified_peptide	best_localization_probability	intensity_WT_Vehicle_1	intensity_WT_Vehicle_2	intensity_WT_Vehicle_3	intensity_WT_BHT_1	intensity_WT_BHT_2	intensity_WT_BHT_3	intensity_C436A_BHT_1	intensity_C436A_BHT_2	intensity_C436A_BHT_3	MaxLFQ_WT_Vehicle_1	MaxLFQ_WT_Vehicle_2	MaxLFQ_WT_Vehicle_3	MaxLFQ_WT_BHT_1	MaxLFQ_WT_BHT_2	MaxLFQ_WT_BHT_3	MaxLFQ_C436A_BHT_1	MaxLFQ_C436A_BHT_2	MaxLFQ_C436A_BHT_3	wt_bht_replicates_detected	subcellular_compartment	oximouse_detected	oximouse_n_tissues	oximouse_peak_pct_oxidation	oximouse_band	human_ortholog_uniprot	human_ortholog_residue	cys_conserved_in_human	ortholog_pct_identity	cysdb_catalogued	cysdb_ligandable	cysdb_hyperreactive	cysdb_class
Q8BGQ7_C403	Aars1	Q8BGQ7	C403	IQSLGDcK	1	0	0	0	0	6545922	6.72016e+06	0	0	0	0	0	0	0	6545922	6.72016e+06	0	0	0	2/3	Nucleus	yes	9	10.1	10-20% (intermediate)	P49588	C403	no	95.6	no	no	no	Cys not conserved in human
P61222_C88	Abce1	P61222	C88	YcANAFK	1	0	0	0	0	0	2889189	0	0	0	0	0	0	0	0	0	0	0	0	1/3	Mitochondrion	yes	8	21.8	>20% (highly oxidized)	P61221	C88	yes	100	yes	no	no	Identified, not ligandable
Q91V92_C20	Acly	Q91V92	C20	YIcTTSAIQNR	1	0	0	0	0	16119424	18956682	0	0	0	0	0	0	0	16119424	18956682	0	0	0	2/3	Mitochondrion	yes	8	29.1	>20% (highly oxidized)	P53396	C20	yes	98.1	yes	yes	no	Ligandable
Q91V92_C835	Acly	Q91V92	C835	KPASFMTSIcDER	1	0	0	0	0	0	6049069	0	0	0	0	0	0	0	0	0	0	0	0	1/3	Mitochondrion	yes	8	25.5	>20% (highly oxidized)	P53396	C845	yes	98.1	yes	yes	no	Ligandable
O55137_C412	Acot1	O55137	C412	QLGSEcLHVSPK	1	0	0	0	6.50762e+06	7.69956e+06	12790702	0	0	0	0	0	0	6.50762e+06	7.69956e+06	12790702	0	0	0	3/3	Mitochondrion	yes	1	30.4	>20% (highly oxidized)	Q86TX2	C414	no	76.8	no	no	no	Cys not conserved in human
P68033_C219	Actc1	P68033	C219	LcYVALDFENEMATAASSSSLEK	1	0	0	0	30120026	52548320	0	0	0	0	0	0	0	30120026	52548320	0	0	0	0	2/3	Cytoplasm	no			Not quantified	P68032	C219	yes	100	yes	yes	no	Ligandable
P57780_C500	Actn4	P57780	C500	IcDQWDNLGSLTHSR	1	0	0	0	0	0	9940932	0	0	0	0	0	0	0	0	0	0	0	0	1/3	PM	yes	8	19.7	10-20% (intermediate)	O43707	C499	yes	98.6	yes	no	no	Identified, not ligandable
Q6PDY2_C225	Ado	Q6PDY2	C225	EASGSAcDLPR	1	0	0	0	0	0	3.18864e+06	0	0	0	0	0	0	0	0	0	0	0	0	1/3	Mitochondrion	yes	5	7.2	<10% (low)	Q96SZ5	C239	yes	91	yes	yes	no	Ligandable
P31230_C90	Aimp1	P31230	C90	LSTPLQTNcTASESVVQSPSVATTASPATK	1	0	0	0	52411848	44061936	23337870	0	0	0	0	0	0	52411848	44061936	23337870	0	0	0	3/3	ER	yes	10	4.8	<10% (low)	Q12904	C90	no	87.1	no	no	no	Cys not conserved in human
Q9Z110_C88	Aldh18a1	Q9Z110	C88	GDEcGLALGR	1	0	0	0	0	0	3.52052e+06	0	0	0	0	0	0	0	0	0	0	0	0	1/3	Mito_membrane	yes	1	4.4	<10% (low)	P54886	C88	yes	95.5	yes	yes	no	Ligandable
Q9EST5_C27	Anp32b	Q9EST5	C27	ELVLDNcK	1	0	0	0	0	4076962	3.79521e+06	0	0	0	0	0	0	0	4076962	3.79521e+06	0	0	0	2/3	Nucleus	no			Not quantified	Q92688	C27	yes	88.4	yes	yes	no	Ligandable
P10107_C189	Anxa1	P10107	C189	GDRcQDLSVNQDLADTDAR;cQDLSVNQDLADTDAR	1	0	0	0	304505952	369884800	307959232	0	0	0	0	0	0	212678416	356985024	303539680	0	0	0	3/3	Mito_membrane	yes	10	11	10-20% (intermediate)	P04083	C189	no	87.6	no	no	no	Cys not conserved in human
P07356_C223	Anxa2	P07356	C223	SVcHLQK	1	0	0	0	28803350	25454770	29155732	0	0	0	0	0	0	28803350	25454770	29155732	0	0	0	3/3	Lysosome	yes	4	29	>20% (highly oxidized)	P07355	C223	no	97.6	no	no	no	Cys not conserved in human
Q9JLV1_C295	Bag3	Q9JLV1	C295	SGTPVHcPSPIR	1	0	0	0	18934126	12141440	14048301	0	0	0	0	0	0	18934126	12141440	14048301	0	0	0	3/3	Mitochondrion	yes	4	23.5	>20% (highly oxidized)	O95817	C289	no	85.6	no	no	no	Cys not conserved in human
Q9DCA5_C52	Brix1	Q9DCA5	C52	IPGPVcK	1	0	0	0	4.02172e+06	7.87582e+06	8306955	0	0	0	0	0	0	4.02172e+06	7.87582e+06	8306955	0	0	0	3/3	Nucleus	yes	1	1.8	<10% (low)	Q8TDN6	C52	yes	91.8	yes	yes	no	Ligandable
B2RQC6_C1889	Cad	B2RQC6	C1889	KVVEPELMGTPDGPcYPAPPVPR	1	0	0	0	22287290	13274140	0	0	0	0	0	0	0	22287290	13274140	0	0	0	0	2/3	Nucleus	yes	7	22.3	>20% (highly oxidized)	P27708	C1889	yes	95.4	yes	yes	no	Ligandable
P40124_C29	Cap1	P40124	C29	AVGRLEAVSHTSDMHcGYGDSPSK;LEAVSHTSDMHcGYGDSPSK	1	0	0	0	198837168	199453312	214489264	0	0	0	0	0	0	193072800	105564336	126290472	0	0	0	3/3	PM	yes	3	28.2	>20% (highly oxidized)	Q01518	C29	no	94.3	no	no	no	Cys not conserved in human
O08529_C301	Capn2	O08529	C301	WNDNcPSWNTVDPEVR	1	0	0	0	0	10821818	9229920	0	0	0	0	0	0	0	5.67527e+06	4.85484e+06	0	0	0	2/3	ER	yes	9	13.4	10-20% (intermediate)	P17655	C301	yes	93.9	yes	yes	no	Ligandable
P47757_C206	Capzb	P47757	C206	QMEKDETVSDcSPHIANIGR	1	0	0	0	52117424	72167160	44717912	0	0	0	0	0	0	33222588	59690936	32974684	0	0	0	3/3	Cytosol	yes	8	13	10-20% (intermediate)	P47756	C206	yes	92.3	yes	no	no	Identified, not ligandable
P23198_C177	Cbx3	P23198	C177	LTWHScPEDEAQ	1	0	0	0	0	21336294	17337878	0	0	0	0	0	0	0	21336294	17337878	0	0	0	2/3	Nucleus	yes	7	9.7	<10% (low)	Q13185	C177	yes	99.5	yes	no	no	Identified, not ligandable
P18760_C39	Cfl1	P18760	C39	AVLFcLSEDKK	1	0	0	0	12707992	14488124	12228200	0	0	0	0	0	0	12707992	14488124	12228200	0	0	0	3/3	Mito_membrane	yes	10	10.2	10-20% (intermediate)	P23528	C39	yes	98.8	yes	no	no	Identified, not ligandable
P18760_C80	Cfl1	P18760	C80	MLPDKDcR	1	0	0	0	16626520	11032324	19236068	0	0	0	0	0	0	16626520	11032324	19236068	0	0	0	3/3	Mito_membrane	no			Not quantified	P23528	C80	yes	98.8	yes	yes	no	Ligandable
P18760_C139	Cfl1	P18760	C139	HELQANcYEEVKDR	1	0	0	0	43298192	35649348	32330680	0	0	0	0	0	0	43298192	35649348	32330680	0	0	0	3/3	Mito_membrane	yes	10	8.5	<10% (low)	P23528	C139	yes	98.8	yes	yes	no	Ligandable
Q8BMK4_C79	Ckap4	Q8BMK4	C79	SSAATANASSAScSR	1	0	0	0	0	13870475	0	0	0	0	0	0	0	0	0	0	0	0	0	1/3	ER_membrane	yes	4	17.3	10-20% (intermediate)	Q07065	C100	yes	84	yes	yes	no	Ligandable
Q9Z1Q5_C24	Clic1	Q9Z1Q5	C24	IGNcPFSQR	1	0	0	0	12471944	21980034	19611790	0	0	0	0	0	0	12471944	21980034	19611790	0	0	0	3/3	ER	yes	9	33.5	>20% (highly oxidized)	O00299	C24	yes	98.3	yes	yes	no	Ligandable
Q68FD5_C870	Cltc	Q68FD5	C870	IHEGcEEPATHNALAK	1	0	0	0	64515732	57176968	67116528	0	0	0	0	0	0	46135792	42060848	45506760	0	0	0	3/3	Mitochondrion	yes	9	11.1	10-20% (intermediate)	Q00610	C870	yes	99.9	yes	yes	no	Ligandable
P53996_C162	Cnbp	P53996	C162	cGESGHLAR	1	0	0	0	5673162	0	0	0	0	0	0	0	0	0	0	0	0	0	0	1/3	ER	yes	4	27.5	>20% (highly oxidized)	P62633	C161	yes	100	yes	no	no	Identified, not ligandable
Q08093_C164	Cnn2	Q08093	C164	AGQcVIGLQMGTNK	1	0	0	0	0	4558095	4482529	0	0	0	0	0	0	0	4558095	4482529	0	0	0	2/3	Unannotated	yes	9	18.1	10-20% (intermediate)	Q99439	C164	yes	96.1	yes	yes	no	Ligandable
Q08093_C175	Cnn2	Q08093	C175	cASQSGMTAYGTR	1	0	0	0	0	0	18712938	0	0	0	0	0	0	0	0	0	0	0	0	1/3	Unannotated	yes	6	27.2	>20% (highly oxidized)	Q99439	C175	yes	96.1	yes	yes	no	Ligandable
Q08093_C215	Cnn2	Q08093	C215	cASQVGMTAPGTR	1	0	0	0	19436826	22169338	21739292	0	0	0	0	0	0	19436826	22169338	21739292	0	0	0	3/3	Unannotated	yes	7	76.5	>20% (highly oxidized)	Q99439	C215	yes	96.1	yes	yes	no	Ligandable
Q08093_C240	Cnn2	Q08093	C240	LGTDKcDNSSMSLQMGYTQGANQSGQVFGLGR	1	0	0	0	0	14731239	0	0	0	0	0	0	0	0	0	0	0	0	0	1/3	Unannotated	yes	4	43.5	>20% (highly oxidized)	Q99439	C240	yes	96.1	yes	yes	no	Ligandable
Q9DAW9_C173	Cnn3	Q9DAW9	C173	cASQAGMTAYGTR	1	0	0	0	24450564	24143778	18927568	0	0	0	0	0	0	24450564	24143778	18927568	0	0	0	3/3	Cytosol	yes	7	39.7	>20% (highly oxidized)	Q15417	C173	yes	97.9	yes	no	no	Identified, not ligandable
Q9WUM4_C424	Coro1c	Q9WUM4	C424	SELScAPK	1	0	0	0	8664382	0	6.27346e+06	0	0	0	0	0	0	8664382	0	6.27346e+06	0	0	0	2/3	Endosome	yes	9	24.5	>20% (highly oxidized)	Q9ULV4	C424	no	97.5	no	no	no	Cys not conserved in human
P47941_C249	Crkl	P47941	C249	VPcAYDK	1	0	0	0	0	0	6.64568e+06	0	0	0	0	0	0	0	0	0	0	0	0	1/3	PM	yes	1	3.3	<10% (low)	P46109	C249	yes	96.7	yes	yes	yes	Hyperreactive
P30999_C618	Ctnnd1	P30999	C618	YQEALPTVANSTGPHAAScFGAK	1	0	0	0	11361411	0	0	0	0	0	0	0	0	0	0	0	0	0	0	1/3	PM	yes	3	23.7	>20% (highly oxidized)	O60716	C618	yes	97.7	yes	yes	no	Ligandable
Q60598_C246	Cttn	Q60598	C246	cALGWDHQEK	1	0	0	0	0	8.04389e+06	10831559	0	0	0	0	0	0	0	8.04389e+06	10831559	0	0	0	2/3	ER	yes	9	10.9	10-20% (intermediate)	Q14247	C246	yes	92.9	yes	yes	no	Ligandable
Q9JLM8_C39	Dclk1	Q9JLM8	C39	VNGLPSPTHSAHcSFYR	1	0	0	0	23063888	18966942	35553300	0	0	0	0	0	0	23063888	18966942	35553300	0	0	0	3/3	Cytoplasm	no			Not quantified	O15075	C39	yes	98.5	no	no	no	Conserved, not in CysDB
Q91VR5_C396	Ddx1	Q91VR5	C396	MHNQIPQITcDGK;MHNQIPQITcDGKR	1	0	0	0	0	6.13036e+06	2.03897e+06	0	0	0	0	0	0	0	0	0	0	0	0	2/3	Mitochondrion	yes	10	18.2	10-20% (intermediate)	Q92499	C396	no	97.6	no	no	no	Cys not conserved in human
Q8R1A4_C2115	Dock7	Q8R1A4	C2115	AVLPVTcHR	1	0	0	0	9461036	0	7034373	0	0	0	0	0	0	9461036	0	7034373	0	0	0	2/3	Nucleus	yes	5	18.3	10-20% (intermediate)	Q96N67	C2125	yes	98.2	yes	yes	no	Ligandable
Q9D8N0_C266	Eef1g	Q9D8N0	C266	KAAAPAPEEEMDEcEQALAAEPK	1	0	0	0	97351776	98006480	95460576	0	0	0	0	0	0	97351776	98006480	95460576	0	0	0	3/3	ER	yes	10	8.8	<10% (low)	P26641	C266	yes	98.2	yes	yes	no	Ligandable
P58252_C41	Eef2	P58252	C41	STLTDSLVcK	1	0	0	0	94374952	143942672	126687416	0	0	0	0	0	0	94374952	143942672	126687416	0	0	0	3/3	PM	yes	10	5.1	<10% (low)	P13639	C41	yes	99.1	yes	yes	no	Ligandable
P58252_C567	Eef2	P58252	C567	DLEEDHAcIPIKK	1	0	0	0	0	0	8912828	0	0	0	0	0	0	0	0	0	0	0	0	1/3	PM	yes	10	6.7	<10% (low)	P13639	C567	yes	99.1	yes	yes	no	Ligandable
Q8BGD9_C543	Eif4b	Q8BGD9	C543	DGNKVDVVGATQGQAGScSR	1	0	0	0	32438318	28786360	28796218	0	0	0	0	0	0	32438318	28786360	28796218	0	0	0	3/3	Nucleus	yes	9	25.5	>20% (highly oxidized)	P23588	C543	no	94.3	no	no	no	Cys not conserved in human
P63242_C73	Eif5a	P63242	C73	KYEDIcPSTHNMDVPNIK	1	0	0	0	0	14725394	12226007	0	0	0	0	0	0	0	14725394	12226007	0	0	0	2/3	ER_membrane	yes	9	12.6	10-20% (intermediate)	P63241	C73	yes	100	yes	no	no	Identified, not ligandable
Q8CGC7_C910	Eprs1	Q8CGC7	C910	VAcQGEVVR	1	0	0	0	13771679	12910564	12510815	0	0	0	0	0	0	13771679	12910564	12510815	0	0	0	3/3	PM	yes	8	30.4	>20% (highly oxidized)	P07814	C910	no	89.4	no	no	no	Cys not conserved in human
Q8BTM8_C8	Flna	Q8BTM8	C8	cGQSAAVASPGGSIDSR	1	0	0	0	45863416	30017120	22694200	0	0	0	0	0	0	31014212	20517940	14721122	0	0	0	3/3	Golgi	yes	6	17.2	10-20% (intermediate)	P21333	C8	no	97.3	no	no	no	Cys not conserved in human
Q8BTM8_C1157	Flna	Q8BTM8	C1157	AHVAPcFDASK	1	0	0	0	0	0	9821197	0	0	0	0	0	0	0	0	0	0	0	0	1/3	Golgi	yes	7	7.6	<10% (low)	P21333	C1157	yes	97.3	yes	yes	no	Ligandable
Q80X90_C2501	Flnb	Q80X90	C2501	SSTETcYSAIPK	1	0	0	0	0	15329772	16798760	0	0	0	0	0	0	0	15329772	16798760	0	0	0	2/3	PM	yes	8	18.5	10-20% (intermediate)	O75369	C2501	yes	95.8	yes	no	no	Identified, not ligandable
Q8VHX6_C1067	Flnc	Q8VHX6	C1067	VcAYGPGLK	1	0	0	0	0	5.52514e+06	0	0	0	0	0	0	0	0	0	0	0	0	0	1/3	PM	yes	7	39.2	>20% (highly oxidized)	Q14315	C1066	yes	98.3	yes	no	no	Identified, not ligandable
Q8VHX6_C1736	Flnc	Q8VHX6	C1736	FGGEHIPNSPFHVLAcDPLPHVEEPAEMLQMR	1	0	0	0	13611486	5.55498e+06	7.19895e+06	0	0	0	0	0	0	13611486	5.55498e+06	7.19895e+06	0	0	0	3/3	PM	no			Not quantified	Q14315	C1735	yes	98.3	yes	no	no	Identified, not ligandable
P16858_C22	Gapdh	P16858	C22	AAIcSGK	1	0	0	0	84199768	82810632	75945296	0	0	0	0	0	0	84199768	82810632	75945296	0	0	0	3/3	Mitochondrion	yes	10	27.9	>20% (highly oxidized)	P04406	C24	no	94.3	no	no	no	Cys not conserved in human
Q64737_C41	Gart	Q64737	C41	QVLVAPGNAGTAcAGK	1	0	0	0	0	10500054	14083506	0	0	0	0	0	0	0	10500054	14083506	0	0	0	2/3	Cytosol	yes	9	13.3	10-20% (intermediate)	P22102	C41	yes	85.9	yes	yes	no	Ligandable
Q60760_C231	Grb10	Q60760	C231	SHcVDDNSWTLVEHHPQLGLER	1	0	0	0	0	5.81689e+06	0	0	0	0	0	0	0	0	0	0	0	0	0	1/3	Cytosol	no			Not quantified	Q13322	C203	yes	87.3	yes	no	no	Identified, not ligandable
O09131_C191	Gsto1	O09131	C191	EcLAHTPK;LEALELKEcLAHTPK	1	0	0	0	0	0	6.80455e+06	0	0	0	0	0	0	0	0	0	0	0	0	1/3	Nucleus	yes	10	12.3	10-20% (intermediate)	P78417	C192	yes	72.5	yes	yes	no	Ligandable
O09106_C408	Hdac1	O09106	C408	ISIcSSDKR	1	0	0	0	9040978	7245852	6376456	0	0	0	0	0	0	9040978	7245852	6376456	0	0	0	3/3	Nucleus	yes	5	37.4	>20% (highly oxidized)	Q13547	C408	yes	99.4	yes	no	no	Identified, not ligandable
P51859_C12	Hdgf	P51859	C12	cGDLVFAK	1	0	0	0	5.13084e+06	4.83222e+06	3.14019e+06	0	0	0	0	0	0	5.13084e+06	4.83222e+06	3.14019e+06	0	0	0	3/3	Secreted	yes	10	16.2	10-20% (intermediate)	P51858	C12	yes	89.5	yes	yes	no	Ligandable
Q8VDJ3_C53	Hdlbp	Q8VDJ3	C53	AAcLESAQEPAGAWSNK	1	0	0	0	0	5529969	0	0	0	0	0	0	0	0	0	0	0	0	0	1/3	ER	yes	10	13	10-20% (intermediate)	Q00341	C53	yes	97.9	yes	no	no	Identified, not ligandable
O35737_C267	Hnrnph1	O35737	C267	DLNYcFSGMSDHR	1	0	0	0	26168212	22026458	19622338	0	0	0	0	0	0	26168212	22026458	19622338	0	0	0	3/3	Nucleus	yes	4	24.3	>20% (highly oxidized)	P31943	C267	yes	99.8	yes	yes	no	Ligandable
Q8VEK3_C538	Hnrnpu	Q8VEK3	C538	APQcLGK	1	0	0	0	4389987	3.05507e+06	0	0	0	0	0	0	0	4389987	3.05507e+06	0	0	0	0	2/3	Nucleus	yes	7	22.3	>20% (highly oxidized)	Q00839	C562	yes	97.4	yes	yes	no	Ligandable
Q00PI9_C57	Hnrnpul2	Q00PI9	C57	LQEALDAEMLEDEAGVGGAGPGGAcK	1	0	0	0	0	2.34736e+06	0	0	0	0	0	0	0	0	0	0	0	0	0	1/3	Nucleus	yes	8	13.9	10-20% (intermediate)	Q1KMD3	C57	yes	95.3	yes	no	no	Identified, not ligandable
P63017_C603	Hspa8	P63017	C603	VcNPIITK	1	0	0	0	0	8.08875e+06	0	0	0	0	0	0	0	0	0	0	0	0	0	1/3	Lysosome	yes	9	17.3	10-20% (intermediate)	P11142	C603	yes	99.8	yes	yes	no	Ligandable
Q61699_C659	Hsph1	Q61699	C659	FIcEQEHEK	1	0	0	0	0	0	11382662	0	0	0	0	0	0	0	0	0	0	0	0	1/3	Nucleus	yes	8	39.7	>20% (highly oxidized)	Q92598	C658	yes	93.6	yes	no	no	Identified, not ligandable
P58044_C172	Idi1	P58044	C172	SYcYVSK	1	0	0	0	0	0	20899114	0	0	0	0	0	0	0	0	0	0	0	0	1/3	Mitochondrion	yes	8	34.9	>20% (highly oxidized)	Q13907	C172	yes	86.8	yes	no	no	Identified, not ligandable
Q9CPN8_C194	Igf2bp3	Q9CPN8	C194	QKPcDLPLR	1	0	0	0	5564194	7042251	8164576	0	0	0	0	0	0	5564194	7042251	8164576	0	0	0	3/3	Nucleus	no			Not quantified	O00425	C194	yes	96.5	yes	no	no	Identified, not ligandable
O55222_C346	Ilk	O55222	C346	FSFQcPGR	1	0	0	0	0	5.5634e+06	3.62115e+06	0	0	0	0	0	0	0	5.5634e+06	3.62115e+06	0	0	0	2/3	PM	yes	9	25.4	>20% (highly oxidized)	Q13418	C346	yes	99.6	yes	yes	no	Ligandable
O55091_C194	Impact	O55091	C194	STFQAHVAPVVcPEQVK	1	0	0	0	0	15023888	0	0	0	0	0	0	0	0	0	0	0	0	0	1/3	Cytosol	yes	5	16.4	10-20% (intermediate)	Q9P2X3	C195	yes	82.7	yes	yes	no	Ligandable
Q8VI75_C933	Ipo4	Q8VI75	C933	SNAIFGLGVLAEHGGcPAQDHFPK	1	0	0	0	0	12249219	0	0	0	0	0	0	0	0	0	0	0	0	0	1/3	Nucleus	yes	3	17.2	10-20% (intermediate)	Q8TEX9	C932	no	81.9	no	no	no	Cys not conserved in human
Q6PGH2_C118	Jpt2	Q6PGH2	C118	DHVLLcEGEDSKSDLK	1	0	0	0	0	0	10954832	0	0	0	0	0	0	0	0	0	0	0	0	1/3	PM	yes	3	23.5	>20% (highly oxidized)	Q9H910	C118	yes	81.5	yes	no	no	Identified, not ligandable
Q60749_C19	Khdrbs1	Q60749	C19	ScSKDPSGAHPSVR	1	0	0	0	16284087	0	0	0	0	0	0	0	0	0	0	0	0	0	0	1/3	PM	no			Not quantified	Q07666	C19	no	94.4	no	no	no	Cys not conserved in human
Q9JJK2_C51	Lancl2	Q9JJK2	C51	VcPLPTTEDPGLPFHPNGK	1	0	0	0	0	6440734	0	0	0	0	0	0	0	0	0	0	0	0	0	1/3	PM	yes	10	19.7	10-20% (intermediate)	Q9NS86	C51	no	89.5	no	no	no	Cys not conserved in human
P06151_C84	Ldha	P06151	C84	DYcVTANSK;IVSSKDYcVTANSK	1	0	0	0	115616448	98007728	128869232	0	0	0	0	0	0	85326296	98007728	89448520	0	0	0	3/3	Mitochondrion	yes	10	10.7	10-20% (intermediate)	P00338	C84	no	94	no	no	no	Cys not conserved in human
P16045_C43	Lgals1	P16045	C43	DSNNLcLHFNPR	1	0	0	0	77565448	110392960	128411720	0	0	0	0	0	0	77565448	110392960	128411720	0	0	0	3/3	PM	yes	10	19.7	10-20% (intermediate)	P09382	C43	yes	88.1	yes	no	no	Identified, not ligandable
P16045_C61	Lgals1	P16045	C61	FNAHGDANTIVcNTK	1	0	0	0	35031888	61073688	54847444	0	0	0	0	0	0	35031888	56525084	54419436	0	0	0	3/3	PM	yes	10	23.4	>20% (highly oxidized)	P09382	C61	yes	88.1	yes	no	no	Identified, not ligandable
P37913_C203	Lig1	P37913	C203	TENIPVcK	1	0	0	0	7.67532e+06	4.96181e+06	6.66882e+06	0	0	0	0	0	0	7.67532e+06	4.96181e+06	6.66882e+06	0	0	0	3/3	Nucleus	yes	1	11.9	10-20% (intermediate)	P18858	C205	no	84.4	no	no	no	Cys not conserved in human
Q9ERG0_C314	Lima1	Q9ERG0	C314	ENVPPGPEAcSVHQEGSK	1	0	0	0	0	11952111	1.6339e+06	0	0	0	0	0	0	0	11952111	1.6339e+06	0	0	0	2/3	PM	yes	4	24.2	>20% (highly oxidized)	Q9UHB6	C316	yes	77	yes	no	no	Identified, not ligandable
Q9ERG0_C342	Lima1	Q9ERG0	C342	VSTTENSLVALSVPAEDDTcNSQVK	1	0	0	0	0	10618547	15445028	0	0	0	0	0	0	0	10618547	15445028	0	0	0	2/3	PM	yes	7	8.8	<10% (low)	Q9UHB6	C344	no	77	no	no	no	Cys not conserved in human
Q99JW4_C138	Lims1	Q99JW4	C138	cHAIIDEQPLIFK	1	0	0	0	0	4909424	1.69822e+06	0	0	0	0	0	0	0	4909424	1.69822e+06	0	0	0	2/3	PM	yes	6	9.5	<10% (low)	P48059	C138	yes	99.4	yes	no	no	Identified, not ligandable
P48678_C522	Lmna	P48678	C522	AQNTWGcGSSLR	1	0	0	0	0	36700928	0	0	0	0	0	0	0	0	0	0	0	0	0	1/3	Nucleus	yes	10	42.1	>20% (highly oxidized)	P02545	C522	yes	96.8	yes	no	no	Identified, not ligandable
P48678_C572	Lmna	P48678	C572	GSHcSGSGDPAEYNLR	1	0	0	0	205250224	160750752	204962128	0	0	0	0	0	0	181448608	163830528	184458352	0	0	0	3/3	Nucleus	yes	5	17	10-20% (intermediate)	P02545	C570	yes	96.8	yes	no	no	Identified, not ligandable
P27546_C636	Map4	P27546	C636	ETPGSQPSEPcSGVSR	1	0	0	0	0	0	7369474	0	0	0	0	0	0	0	0	0	0	0	0	1/3	PM	yes	8	8.2	<10% (low)	P27816	C665	no	65.8	no	no	no	Cys not conserved in human
P26187_C149	Mgmt	P26187	C149	SNPVPILIPcHR	1	0	0	0	9257422	6.51581e+06	6047935	0	0	0	0	0	0	9257422	6.51581e+06	6047935	0	0	0	3/3	Nucleus	yes	2	16.5	10-20% (intermediate)	P16455	C145	yes	70.9	yes	yes	yes	Hyperreactive
Q9CQ65_C130	Mtap	Q9CQ65	C130	TSLRPQTFYDGSHcSAR	1	0	0	0	240752464	251118592	267800992	0	0	0	0	0	0	179558128	190693264	227880576	0	0	0	3/3	Nucleus	no			Not quantified	Q13126	C130	no	93.6	no	no	no	Cys not conserved in human
Q61879_C1238	Myh10	Q61879	C1238	QGLETDNKELAcEVK	1	0	0	0	0	0	46297200	0	0	0	0	0	0	0	0	0	0	0	0	1/3	PM	yes	5	7	<10% (low)	P35580	C1238	yes	99.1	yes	yes	no	Ligandable
Q8VDD5_C988	Myh9	Q8VDD5	C988	KLEEDQIIMEDQNcK	1	0	0	0	0	16119720	0	0	0	0	0	0	0	0	0	0	0	0	0	1/3	Endosome	yes	10	10.6	10-20% (intermediate)	P35579	C988	yes	97.1	yes	no	no	Identified, not ligandable
Q8VDD5_C1379	Myh9	Q8VDD5	C1379	KMEDGVGcLETAEEAK;MEDGVGcLETAEEAK;MEDGVGcLETAEEAKR	1	0	0	0	14734680	41119868	15130566	0	0	0	0	0	0	12688111	17575538	13222055	0	0	0	3/3	Endosome	yes	10	10.2	10-20% (intermediate)	P35579	C1379	yes	97.1	yes	no	no	Identified, not ligandable
Q9WTI7_C802	Myo1c	Q9WTI7	C802	cPENAFFLDHVR	1	0	0	0	0	0	14892277	0	0	0	0	0	0	0	0	0	0	0	0	1/3	PM	yes	9	14.9	10-20% (intermediate)	O00159	C802	yes	96.7	yes	yes	no	Ligandable
Q80UM3_C720	Naa15	Q80UM3	C720	LFHSVcESK	1	0	0	0	0	10493543	0	0	0	0	0	0	0	0	0	0	0	0	0	1/3	Nucleus	yes	6	83.4	>20% (highly oxidized)	Q9BXJ9	C721	yes	98.2	yes	yes	no	Ligandable
Q99MD9_C694	Nasp	Q99MD9	C694	KPTDGASSSNcVTDISHLVR	1	0	0	0	12538323	14089591	16315350	0	0	0	0	0	0	12538323	14089591	16315350	0	0	0	3/3	Nucleus	yes	6	11.1	10-20% (intermediate)	P49321	C708	yes	83	yes	yes	no	Ligandable
Q8VCB1_C501	Ndc1	Q8VCB1	C501	LWTHTSDQQVSAISNPSPcASVTAEGK	1	0	0	0	0	0	8.12302e+06	0	0	0	0	0	0	0	0	0	0	0	0	1/3	PM	no			Not quantified	Q9BTX1	C502	no	87.5	no	no	no	Cys not conserved in human
P46935_C365	Nedd4	P46935	C365	LAVcGNPATSQPVTSSNHSSR	1	0	0	0	107953432	69768152	61385200	0	0	0	0	0	0	107953432	69768152	61385200	0	0	0	3/3	Golgi	yes	3	32	>20% (highly oxidized)	P46934	C727	no	80.5	no	no	no	Cys not conserved in human
Q8R1F1_C466	Niban2	Q8R1F1	C466	GPTKEELcK	1	0	0	0	0	0	5963767	0	0	0	0	0	0	0	0	0	0	0	0	1/3	PM	no			Not quantified	Q96TA1	C466	yes	91	yes	no	no	Identified, not ligandable
Q6DFW4_C439	Nop58	Q6DFW4	C439	TYDPSGDSTLPTcSK	1	0	0	0	16010845	22374330	12521029	0	0	0	0	0	0	16010845	22374330	12521029	0	0	0	3/3	Nucleus	yes	7	10.7	10-20% (intermediate)	Q9Y2X3	C439	yes	96	yes	yes	no	Ligandable
Q6PIP5_C375	Nudcd1	Q6PIP5	C375	QGELLRDPAQcAAIAER	1	0	0	0	0	10576608	0	0	0	0	0	0	0	0	0	0	0	0	0	1/3	Nucleus	yes	3	25	>20% (highly oxidized)	Q96RS6	C376	yes	90.4	yes	yes	no	Ligandable
P09103_C345	P4hb	P09103	C345	ITEFcHR	1	0	0	0	0	0	2.98686e+06	0	0	0	0	0	0	0	0	0	0	0	0	1/3	ER_lumen	yes	10	20.3	>20% (highly oxidized)	P07237	C343	yes	94.3	yes	no	no	Identified, not ligandable
P60335_C201	Pcbp1	P60335	C201	cSDAAGYPHATHDLEGPPLDAYSIQGQHTISPLDLAK	1	0	0	0	95425536	145085984	139289168	0	0	0	0	0	0	71408264	103502096	89882920	0	0	0	3/3	Nucleus	no			Not quantified	Q15365	C201	yes	100	yes	no	no	Identified, not ligandable
Q61990_C54	Pcbp2	Q61990	C54	INISEGNcPER	1	0	0	0	0	139586944	82952936	0	0	0	0	0	0	0	139586944	82952936	0	0	0	2/3	Nucleus	no			Not quantified	Q15366	C54	yes	100	yes	yes	no	Ligandable
Q8CI51_C213	Pdlim5	Q8CI51	C213	QPTVTSVcSESAQELAEGQR	1	0	0	0	0	14644940	12576315	0	0	0	0	0	0	0	14644940	12576315	0	0	0	2/3	Cytosol	yes	8	28.7	>20% (highly oxidized)	Q96HC4	C213	yes	89	yes	yes	no	Ligandable
Q8CI51_C474	Pdlim5	Q8CI51	C474	FFAPEcGR	1	0	0	0	0	6184835	4.04483e+06	0	0	0	0	0	0	0	6184835	4.04483e+06	0	0	0	2/3	Cytosol	yes	6	63.6	>20% (highly oxidized)	Q96HC4	C479	yes	89	yes	no	no	Identified, not ligandable
Q5SUR0_C270	Pfas	Q5SUR0	C270	FcDNSSAIQGK	1	0	0	0	0	0	1595060	0	0	0	0	0	0	0	0	0	0	0	0	1/3	Cytoplasm	yes	8	20.2	>20% (highly oxidized)	O15067	C270	yes	88.6	yes	yes	no	Ligandable
Q5SUR0_C606	Pfas	Q5SUR0	C606	IVLVDDREcLVGK	1	0	0	0	8646460	8.29955e+06	13409668	0	0	0	0	0	0	8646460	8.29955e+06	13409668	0	0	0	3/3	Cytoplasm	yes	2	4.9	<10% (low)	O15067	C606	yes	88.6	yes	yes	no	Ligandable
Q80UU9_C75	Pgrmc2	Q80UU9	C75	GLcSGPGAGEESPAATLPR	1	0	0	0	0	9009182	0	0	0	0	0	0	0	0	0	0	0	0	0	1/3	ER	yes	8	23.7	>20% (highly oxidized)	O15173	C81	no	90.3	no	no	no	Cys not conserved in human
Q61753_C281	Phgdh	Q61753	C281	ALVDHENVIScPHLGASTK	1	0	0	0	25973942	39898256	26803274	0	0	0	0	0	0	25973942	39898256	26803274	0	0	0	3/3	PM	yes	5	12.9	10-20% (intermediate)	O43175	C281	yes	94.6	yes	no	no	Identified, not ligandable
P47713_C725	Pla2g4a	P47713	C725	cSVSLSNVEAR	1	0	0	0	0	13299272	0	0	0	0	0	0	0	0	0	0	0	0	0	1/3	ER	yes	2	20.3	>20% (highly oxidized)	P47712	C726	yes	94.5	yes	no	no	Identified, not ligandable
Q9DBG5_C60	Plin3	Q9DBG5	C60	TVcDVAEK;TVcDVAEKGVK	1	0	0	0	11777354	10737585	10954865	0	0	0	0	0	0	9932839	10737585	10954865	0	0	0	3/3	Endosome	yes	10	100	>20% (highly oxidized)	O60664	C60	yes	75.8	yes	yes	no	Ligandable
P20108_C230	Prdx3	P20108	C230	AFQFVETHGEVcPANWTPESPTIKPSPTASK	1	0	0	0	35928476	21202632	33855864	0	0	0	0	0	0	35928476	21202632	33855864	0	0	0	3/3	Mitochondrion	yes	9	14.4	10-20% (intermediate)	P30048	C229	yes	86.3	yes	yes	no	Ligandable
Q3TXS7_C806	Psmd1	Q3TXS7	C806	SNcKPSTFAYPAPLEVPK	1	0	0	0	0	21472810	20459394	0	0	0	0	0	0	0	21472810	20459394	0	0	0	2/3	Nucleus	no			Not quantified	Q99460	C806	yes	99.1	yes	no	no	Identified, not ligandable
Q9R0Q7_C58	Ptges3	Q9R0Q7	C58	HLNEIDLFHcIDPNDSK	1	0	0	0	12848718	12623952	14076286	0	0	0	0	0	0	12848718	12623952	14076286	0	0	0	3/3	Nucleus	yes	10	15.8	10-20% (intermediate)	Q15185	C58	yes	98.8	yes	yes	no	Ligandable
P63089_C141	Ptn	P63089	C141	TVTISKPcGK	1	0	0	0	0	7926559	10369618	0	0	0	0	0	0	0	7926559	10369618	0	0	0	2/3	ER	no			Not quantified	P21246	C141	yes	97.6	no	no	no	Conserved, not in CysDB
Q9DCC4_C49	Pycr3	Q9DCC4	C49	QVLASAPTDNNLcHFR	1	0	0	0	0	7.12698e+06	0	0	0	0	0	0	0	0	0	0	0	0	0	1/3	Cytosol	yes	9	24.2	>20% (highly oxidized)	Q53H96	C49	yes	82.1	yes	no	no	Identified, not ligandable
Q8CI94_C326	Pygb	Q8CI94	C326	TcFETFPDK	1	0	0	0	0	6528502	0	0	0	0	0	0	0	0	0	0	0	0	0	1/3	Cytosol	yes	8	16.7	10-20% (intermediate)	P11216	C326	yes	95.6	yes	yes	no	Ligandable
P63001_C178	Rac1	P63001	C178	AVLcPPPVK	1	0	0	0	6.18561e+06	4896980	7482151	0	0	0	0	0	0	6.18561e+06	4896980	7482151	0	0	0	3/3	Endosome	yes	8	7.9	<10% (low)	P63000	C178	yes	100	yes	no	no	Identified, not ligandable
P68040_C182	Rack1	P68040	C182	VWNLANcK	1	0	0	0	0	6.90241e+06	5223906	0	0	0	0	0	0	0	6.90241e+06	5223906	0	0	0	2/3	Mitochondrion	yes	8	19.4	10-20% (intermediate)	P63244	C182	yes	100	yes	yes	no	Ligandable
Q60973_C97	Rbbp7	Q60973	C97	VHIPNDDAQFDASHcDSDKGEFGGFGSVTGK	1	0	0	0	0	29330784	25070522	0	0	0	0	0	0	0	17831888	14681413	0	0	0	2/3	Nucleus	yes	7	8.5	<10% (low)	Q16576	C97	yes	99.8	yes	yes	no	Ligandable
Q8BK67_C142	Rcc2	Q8BK67	C142	YGcLSGVR	1	0	0	0	0	8944022	0	0	0	0	0	0	0	0	0	0	0	0	0	1/3	Endosome	yes	5	75.4	>20% (highly oxidized)	Q9P258	C144	yes	96.3	yes	no	no	Identified, not ligandable
Q91VI7_C186	Rnh1	Q91VI7	C186	ILcQGLK	1	0	0	0	0	4426649	2.90248e+06	0	0	0	0	0	0	0	4426649	2.90248e+06	0	0	0	2/3	PM	yes	8	16.1	10-20% (intermediate)	P13489	C191	yes	73.9	yes	no	no	Identified, not ligandable
Q6ZWV3_C105	Rpl10	Q6ZWV3	C105	MLScAGADR	1	0	0	0	53585536	50561560	59288320	0	0	0	0	0	0	53585536	50561560	59288320	0	0	0	3/3	ER	no			Not quantified	P27635	C105	yes	99.5	yes	yes	no	Ligandable
P27659_C114	Rpl3	P27659	C114	TVFAEHISDEcKR	1	0	0	0	0	0	6.48647e+06	0	0	0	0	0	0	0	0	0	0	0	0	1/3	Ribosome	yes	6	12	10-20% (intermediate)	P39023	C114	yes	98.5	yes	yes	no	Ligandable
P27659_C253	Rpl3	P27659	C253	VAcIGAWHPAR	1	0	0	0	0	0	2.46333e+06	0	0	0	0	0	0	0	0	0	0	0	0	1/3	Ribosome	yes	7	25.7	>20% (highly oxidized)	P39023	C253	yes	98.5	yes	yes	no	Ligandable
P27659_C336	Rpl3	P27659	C336	GcVVGTK	1	0	0	0	0	0	2.17025e+06	0	0	0	0	0	0	0	0	0	0	0	0	1/3	Ribosome	yes	2	24.5	>20% (highly oxidized)	P39023	C336	yes	98.5	yes	no	no	Identified, not ligandable
P51410_C74	Rpl9	P51410	C74	TIcSHVQNMIK	1	0	0	0	0	0	4128235	0	0	0	0	0	0	0	0	0	0	0	0	1/3	ER	yes	10	26.5	>20% (highly oxidized)	P32969	C74	yes	99	yes	yes	no	Ligandable
P14869_C119	Rplp0	P14869	C119	AGAIAPcEVTVPAQNTGLGPEK	1	0	0	0	0	6610765	11523865	0	0	0	0	0	0	0	6610765	11523865	0	0	0	2/3	ER	yes	10	4.8	<10% (low)	P05388	C119	yes	97.5	yes	yes	no	Ligandable
P62245_C30	Rps15a	P62245	C30	QVLIRPcSK	1	0	0	0	0	0	2.31487e+06	0	0	0	0	0	0	0	0	0	0	0	0	1/3	Mitochondrion	yes	3	17.3	10-20% (intermediate)	P62244	C30	yes	100	yes	no	no	Identified, not ligandable
P97461_C66	Rps5	P97461	C66	AQcPIVER	1	0	0	0	13568625	15563350	14482371	0	0	0	0	0	0	13568625	15563350	14482371	0	0	0	3/3	ER	yes	3	20.7	>20% (highly oxidized)	P46782	C66	yes	99	yes	yes	yes	Hyperreactive
P62754_C12	Rps6	P62754	C12	LNISFPATGcQK	1	0	0	0	0	0	7903828	0	0	0	0	0	0	0	0	0	0	0	0	1/3	ER	yes	10	21.4	>20% (highly oxidized)	P62753	C12	yes	100	yes	yes	no	Ligandable
Q8BVY0_C347	Rsl1d1	Q8BVY0	C347	VTEEcEEAIPQLVPIGETPDKENVK	1	0	0	0	0	8737563	0	0	0	0	0	0	0	0	0	0	0	0	0	1/3	Nucleus	yes	7	8.5	<10% (low)	O76021	C361	no	60.2	no	no	no	Cys not conserved in human
Q60854_C62	Serpinb6	Q60854	C62	cSGNGGGDVHQGFQSLLTEVNK	1	0	0	0	0	36410708	0	0	0	0	0	0	0	0	0	0	0	0	0	1/3		yes	6	25.2	>20% (highly oxidized)	P35237		no	77.3	no	no	no	Cys not conserved in human
Q8BP27_C145	Sfr1	Q8BP27	C145	SSSHSFcSVVK	1	0	0	0	14075417	0	7.9997e+06	0	0	0	0	0	0	14075417	0	7.9997e+06	0	0	0	2/3	Nucleus	yes	1	11.7	10-20% (intermediate)	Q86XK3	C66	no	61.4	no	no	no	Cys not conserved in human
Q9JI99_C388	Sgpp1	Q9JI99	C388	LSSIPcHDIR	1	0	0	0	4679592	9593637	12771445	0	0	0	0	0	0	4679592	9593637	12771445	0	0	0	3/3	ER_membrane	yes	4	14.6	10-20% (intermediate)	Q9BX95	C399	yes	83.3	yes	yes	no	Ligandable
A2AAY5_C595	Sh3pxd2b	A2AAY5	C595	NDMGLEcGHK	1	0	0	0	5242560	0	0	0	0	0	0	0	0	0	0	0	0	0	0	1/3	Cytoplasm	yes	2	25.8	>20% (highly oxidized)	A1X283	C598	yes	88.4	yes	no	no	Identified, not ligandable
Q64337_C113	Sqstm1	Q64337	C113	EHRPPcAQEAPR	1	0	0	0	27406026	19555434	30252852	0	0	0	0	0	0	23800842	17073642	24174052	0	0	0	3/3	ER	yes	2	21.1	>20% (highly oxidized)	Q13501	C113	yes	91.1	yes	no	no	Identified, not ligandable
Q64337_C219	Sqstm1	Q64337	C219	AGDGRPcPTAESASAPPEDPNVNFLK	1	0	0	0	26788730	40151928	32307184	0	0	0	0	0	0	26788730	40151928	32307184	0	0	0	3/3	ER	yes	9	6.1	<10% (low)	Q13501	C219	no	91.1	no	no	no	Cys not conserved in human
O55201_C624	Supt5h	O55201	C624	SFAFLHcK	1	0	0	0	0	4.50716e+06	0	0	0	0	0	0	0	0	0	0	0	0	0	1/3		yes	1	5	<10% (low)	O00267	C626	yes	98	yes	yes	yes	Hyperreactive
Q8CC35_C84	Synpo	Q8CC35	C84	APAIIQPSScHR	1	0	0	0	9663108	0	0	0	0	0	0	0	0	0	0	0	0	0	0	1/3	PM	no			Not quantified	Q8N3V7	C90	yes	80.9	no	no	no	Conserved, not in CysDB
Q9CXF4_C197	Tbc1d15	Q9CXF4	C197	TLLVNcQNK	1	0	0	0	0	0	3.85723e+06	0	0	0	0	0	0	0	0	0	0	0	0	1/3	Mitochondrion	yes	5	11.7	10-20% (intermediate)	Q8TC07	C197	yes	91.7	yes	yes	no	Ligandable
O08784_C465	Tcof1	O08784	C465	GANLPcPGK	1	0	0	0	0	0	5370282	0	0	0	0	0	0	0	0	0	0	0	0	1/3	Nucleus	yes	3	6	<10% (low)	Q13428	C525	no	62.9	no	no	no	Cys not conserved in human
Q8C1A5_C91	Thop1	Q8C1A5	C91	NILDFPQHVSPcK;NILDFPQHVSPcKDIR	1	0	0	0	12393110	26213910	17037254	0	0	0	0	0	0	0	26213910	17037254	0	0	0	3/3	Mitochondrion	no			Not quantified	P52888	C91	no	89.1	no	no	no	Cys not conserved in human
P58871_C206	Tnks1bp1	P58871	C206	TYGAPcPR	1	0	0	0	0	5.0694e+06	0	0	0	0	0	0	0	0	0	0	0	0	0	1/3	Nucleus	yes	4	28.9	>20% (highly oxidized)	Q9C0C2	C207	no	71.5	no	no	no	Cys not conserved in human
Q921T2_C296	Tor1aip1	Q921T2	C296	GLPHNQDFPAHENQPLLLTSGcQENPQEWVDR	1	0	0	0	0	11660960	0	0	0	0	0	0	0	0	0	0	0	0	0	1/3	Nucleus	no			Not quantified	Q5JTV8	C283	no	69.5	no	no	no	Cys not conserved in human
P17751_C218	Tpi1	P17751	C218	IIYGGSVTGATcK	1	0	0	0	0	8.05436e+06	10767211	0	0	0	0	0	0	0	8.05436e+06	10767211	0	0	0	2/3	Cytosol	no			Not quantified	P60174	C218	yes	96	yes	no	no	Identified, not ligandable
P99024_C12	Tubb5	P99024	C12	EIVHIQAGQcGNQIGAK	1	0	0	0	18703582	176302048	110981528	0	0	0	0	0	0	18703582	176302048	110981528	0	0	0	3/3	Nucleus	no			Not quantified	P07437	C12	yes	100	yes	no	no	Identified, not ligandable
P99024_C303	Tubb5	P99024	C303	NMMAAcDPR	1	0	0	0	0	0	8237701	0	0	0	0	0	0	0	0	0	0	0	0	1/3	Nucleus	no			Not quantified	P07437	C303	yes	100	yes	yes	no	Ligandable
P10639_C46	Txn	P10639	C46	MIKPFFHSLcDK	1	0	0	0	29135478	36462864	30683364	0	0	0	0	0	0	16763381	21137302	18077082	0	0	0	3/3		no			Not quantified	P10599	C46	no	87.6	no	no	no	Cys not conserved in human
P10639_C73	Txn	P10639	C73	cMPTFQFYK;cMPTFQFYKK	1	0	0	0	81706392	106932720	74212336	0	0	0	0	0	0	75642864	106932720	74212336	0	0	0	3/3		yes	10	8.4	<10% (low)	P10599	C73	yes	87.6	yes	yes	no	Ligandable
P68037_C86	Ube2l3	P68037	C86	GQVcLPVISAENWKPATK	1	0	0	0	34851588	53752364	50455384	0	0	0	0	0	0	34851588	53752364	50455384	0	0	0	3/3	Nucleus	yes	3	26.8	>20% (highly oxidized)	P68036	C86	yes	100	yes	yes	no	Ligandable
P56399_C195	Usp5	P56399	C195	IPPcGWK	1	0	0	0	4691945	3.15673e+06	3.17892e+06	0	0	0	0	0	0	4691945	3.15673e+06	3.17892e+06	0	0	0	3/3	Nucleus	yes	8	7.4	<10% (low)	P45974	C195	yes	98.4	yes	no	no	Identified, not ligandable
Q60930_C48	Vdac2	Q60930	C48	ScSGVEFSTSGSSNTDTGK	1	0	0	0	0	6.63736e+06	0	0	0	0	0	0	0	0	0	0	0	0	0	1/3	Mito_membrane	yes	10	16.4	10-20% (intermediate)	P45880	C47	yes	95.2	yes	yes	no	Ligandable
Q60931_C36	Vdac3	Q60931	C36	ScSGVEFSTSGHAYTDTGK	1	0	0	0	0	36972328	33862092	0	0	0	0	0	0	0	36972328	33862092	0	0	0	2/3	Mito_membrane	yes	6	12.6	10-20% (intermediate)	Q9Y277	C36	yes	98.2	yes	yes	no	Ligandable
Q60931_C65	Vdac3	Q60931	C65	VcNYGLTFTQK	1	0	0	0	0	29602138	29781678	0	0	0	0	0	0	0	29602138	29781678	0	0	0	2/3	Mito_membrane	yes	9	23.9	>20% (highly oxidized)	Q9Y277	C65	yes	98.2	yes	yes	no	Ligandable
P20152_C328	Vim	P20152	C328	QVQSLTcEVDALK;QVQSLTcEVDALKGTNESLER	1	0	0	0	74833144	53656748	100638992	0	0	0	0	0	0	81035816	58104180	48012804	0	0	0	3/3	Peroxisome	yes	10	14	10-20% (intermediate)	P08670	C328	yes	97.4	yes	no	no	Identified, not ligandable
Q99KC8_C659	Vwa5a	Q99KC8	C659	SAcSAIQK	1	0	0	0	0	0	5355725	0	0	0	0	0	0	0	0	0	0	0	0	1/3	Nucleus	yes	9	25.9	>20% (highly oxidized)	O00534	C663	yes	69.4	yes	yes	no	Ligandable
P68254_C134	Ywhaq	P68254	C134	YLAEVAcGDDRK	1	0	0	0	0	42392996	0	0	0	0	0	0	0	0	0	0	0	0	0	1/3	Nucleus	yes	10	18.3	10-20% (intermediate)	P27348	C134	yes	99.6	yes	yes	no	Ligandable
