## Supplementary Table S3 for "Alveolar Cytochrome P450 Mediates Butylated Hydroxytoluene-Induced Electrophilic Injury and Apoptosis"

### Sheet: S4_AUC_per_replicate
sample_id	condition	replicate	ion	AUC
ID14096	WT_Vehicle	Rep1	217.16	836253
ID14096	WT_Vehicle	Rep1	235.17	3777208
ID14097	WT_Vehicle	Rep2	217.16	944996
ID14097	WT_Vehicle	Rep2	235.17	4180217
ID14098	WT_Vehicle	Rep3	217.16	1042489
ID14098	WT_Vehicle	Rep3	235.17	3509705
ID14099	WT_BHT	Rep1	217.16	320807207
ID14099	WT_BHT	Rep1	235.17	569223309
ID14100	WT_BHT	Rep2	217.16	415561577
ID14100	WT_BHT	Rep2	235.17	778225968
ID14101	WT_BHT	Rep3	217.16	383225683
ID14101	WT_BHT	Rep3	235.17	725479030
ID14102	C436A_BHT	Rep1	217.16	611028
ID14102	C436A_BHT	Rep1	235.17	2832721
ID14103	C436A_BHT	Rep2	217.16	13913387
ID14103	C436A_BHT	Rep2	235.17	9803029
ID14104	C436A_BHT	Rep3	217.16	853366
ID14104	C436A_BHT	Rep3	235.17	3756826

### Sheet: S4_AUC_mean_SD
ion	condition	mean_AUC	sd_AUC
217.16	WT_Vehicle	941246	103169
217.16	WT_BHT	373198156	48166494
217.16	C436A_BHT	5125927	7611128
219.175	WT_Vehicle	1434083	13359
219.175	WT_BHT	18535936	2430408
219.175	C436A_BHT	3084439	1647338
235.17	WT_Vehicle	3822377	337531
235.17	WT_BHT	690976102	108689313
235.17	C436A_BHT	5464192	3785845
